# Longitudinal Multi-omic Immune Profiling Reveals Age-Related Immune Cell Dynamics in Healthy Adults

**DOI:** 10.1101/2024.09.10.612119

**Authors:** Qiuyu Gong, Mehul Sharma, Emma L. Kuan, Marla C. Glass, Aishwarya Chander, Mansi Singh, Lucas T. Graybuck, Zachary J. Thomson, Christian M. LaFrance, Samir Rachid Zaim, Tao Peng, Lauren Y. Okada, Palak C Genge, Katherine E. Henderson, Elisabeth M. Dornisch, Erik D. Layton, Peter J. Wittig, Alexander T. Heubeck, Nelson M. Mukuka, Julian Reading, Charles R. Roll, Veronica Hernandez, Vaishnavi Parthasarathy, Tyanna J. Stuckey, Blessing Musgrove, Elliott Swanson, Cara Lord, Morgan D.A. Weiss, Cole G. Phalen, Regina R. Mettey, Kevin J. Lee, John B. Johanneson, Erin K. Kawelo, Jessica Garber, Upaasana Krishnan, Megan Smithmyer, E. John Wherry, Laura Vella, Sarah E. Henrickson, Mackenzie S. Kopp, Adam K. Savage, Lynne A. Becker, Paul Meijer, Ernest M. Coffey, Jorg J. Goronzy, Cate Speake, Thomas F. Bumol, Ananda W. Goldrath, Troy R. Torgerson, Xiao-jun Li, Peter J. Skene, Jane H. Buckner, Claire E. Gustafson

## Abstract

The generation and maintenance of protective immunity is a dynamic interplay between host and environment that is impacted by age. Understanding fundamental changes in the healthy immune system that occur over a lifespan is critical in developing interventions for age-related susceptibility to infections and diseases. Here, we use multi-omic profiling (scRNA-seq, proteomics, flow cytometry) to examined human peripheral immunity in over 300 healthy adults, with 96 young and older adults followed over two years with yearly vaccination. The resulting resource includes scRNA-seq datasets of >16 million PBMCs, interrogating 71 immune cell subsets from our new Immune Health Atlas. This study allows unique insights into the composition and transcriptional state of immune cells at homeostasis, with vaccine perturbation, and across age. We find that T cells specifically accumulate age-related transcriptional changes more than other immune cells, independent from inflammation and chronic perturbation. Moreover, impaired memory B cell responses to vaccination are linked to a Th2-like state shift in older adults’ memory CD4 T cells, revealing possible mechanisms of immune dysregulation during healthy human aging. This extensive resource is provided with a suite of exploration tools at https://apps.allenimmunology.org/aifi/insights/dynamics-imm-health-age/ to enhance data accessibility and further the understanding of immune health across age.
