## Supplemental Table 1 for "Longitudinal Multi-omic Immune Profiling Reveals Age-Related Immune Cell Dynamics in Healthy Adults"

	source	subject.subjectID	subject.cmv	subject.biologicalSex	subject.race	subject.ethnicity	subject.ages.at.first.sample	total.cell.counts	total.sample.counts
1	Atlas	BR1001	Negative	Female	Caucasian	Non-Hispanic origin	32	18527	1
2	Atlas	BR1002	Negative	Male	Caucasian	Non-Hispanic origin	28	18957	1
3	Atlas	BR1003	Negative	Female	Caucasian	Non-Hispanic origin	30	19002	1
4	Atlas	BR1004	Negative	Male	Caucasian	Non-Hispanic origin	30	17350	1
5	Atlas	BR1005	Negative	Female	Caucasian	Non-Hispanic origin	27	17688	1
6	Atlas	BR1006	Negative	Male	Caucasian	Non-Hispanic origin	31	17318	1
7	Atlas	BR1007	Positive	Male	Other	Non-Hispanic origin	30	17096	1
8	Atlas	BR1008	Positive	Female	Caucasian	Non-Hispanic origin	34	15905	1
9	Atlas	BR1009	Negative	Female	Caucasian	Non-Hispanic origin	26	17723	1
10	Atlas	BR1010	Positive	Female	Caucasian	Non-Hispanic origin	29	15060	1
11	Atlas	BR1011	Negative	Male	African American	Non-Hispanic origin	31	16031	1
12	Atlas	BR1012	Positive	Male	Caucasian	Non-Hispanic origin	31	15153	1
13	Atlas	BR1013	Negative	Female	Caucasian	Non-Hispanic origin	31	20880	1
14	Atlas	BR1014	Positive	Female	Caucasian	Non-Hispanic origin	26	18561	1
15	Atlas	BR1015	Positive	Male	Other	Non-Hispanic origin	33	15071	1
16	Atlas	BR1016	Negative	Male	Caucasian	Non-Hispanic origin	34	14992	1
17	Atlas	BR1017	Negative	Female	Caucasian	Non-Hispanic origin	30	15909	1
18	Atlas	BR1018	Negative	Male	Caucasian	Non-Hispanic origin	31	16299	1
19	Atlas	BR1019	Negative	Female	Caucasian	Non-Hispanic origin	35	19495	1
20	Atlas	BR1021	Negative	Female	Caucasian	Non-Hispanic origin	34	13097	1
21	Atlas	BR1023	Negative	Female	Caucasian	Non-Hispanic origin	28	15076	1
22	Atlas	BR1024	Negative	Female	Caucasian	Non-Hispanic origin	35	16748	1
23	Atlas	BR1025	Positive	Female	Caucasian	Non-Hispanic origin	35	16667	1
24	Atlas	BR1026	Negative	Female	Caucasian	Non-Hispanic origin	28	19307	1
25	Atlas	BR1028	Negative	Female	Caucasian	Non-Hispanic origin	31	17840	1
26	Atlas	BR1030	Positive	Female	Caucasian	Non-Hispanic origin	29	19469	1
27	Atlas	BR1031	Negative	Female	Caucasian	Non-Hispanic origin	33	15670	1
28	Atlas	BR1032	Positive	Male	Asian	Non-Hispanic origin	34	16626	1
29	Atlas	BR1033	Positive	Female	Caucasian	Non-Hispanic origin	34	17164	1
30	Atlas	BR1037	Positive	Female	Asian	Non-Hispanic origin	36	17890	1
31	Atlas	BR1040	Negative	Male	Caucasian	Non-Hispanic origin	29	15892	1
32	Atlas	BR1041	Positive	Female	Asian	Non-Hispanic origin	28	17489	1
33	Atlas	BR1042	Negative	Male	Caucasian	Non-Hispanic origin	31	18473	1
34	Atlas	BR1043	Positive	Male	Caucasian	Non-Hispanic origin	35	13953	1
35	Atlas	BR1044	Positive	Male	Caucasian	Non-Hispanic origin	26	14594	1
36	Atlas	BR1045	Positive	Male	Caucasian	Non-Hispanic origin	29	14985	1
37	Atlas	BR1047	Positive	Male	Caucasian	Non-Hispanic origin	32	17666	1
38	Atlas	BR1048	Positive	Female	Asian	Non-Hispanic origin	35	17836	1
39	Atlas	BR1049	Negative	Male	Caucasian	Non-Hispanic origin	35	17964	1
40	Atlas	BR1050	Negative	Female	Asian	Non-Hispanic origin	31	15463	1
41	Atlas	BR1051	Positive	Male	Asian	Non-Hispanic origin	26	22931	1
42	Atlas	BR1052	Negative	Male	Caucasian	Hispanic or Latino origin	28	20144	1
43	Atlas	BR1054	Negative	Male	Caucasian	Non-Hispanic origin	29	14198	1
44	Atlas	BR1056	Negative	Female	Caucasian	Non-Hispanic origin	25	15475	1
45	Atlas	BR1057	Negative	Female	Caucasian	Non-Hispanic origin	25	16962	1
46	Atlas	BR1058	Negative	Female	Caucasian	Non-Hispanic origin	29	20720	1
47	Atlas	BR1059	Negative	Male	Caucasian	Non-Hispanic origin	29	14974	1
48	Atlas	BR2002	Positive	Female	Caucasian	Non-Hispanic origin	57	16670	1
49	Atlas	BR2003	Negative	Male	Caucasian	Non-Hispanic origin	59	15590	1
50	Atlas	BR2005	Positive	Female	Caucasian	Hispanic or Latino origin	57	14993	1
51	Atlas	BR2008	Negative	Female	Caucasian	Non-Hispanic origin	56	17620	1
52	Atlas	BR2009	Negative	Female	Caucasian	Non-Hispanic origin	59	11724	1
53	Atlas	BR2010	Positive	Female	Caucasian	Non-Hispanic origin	61	23108	1
54	Atlas	BR2012	Positive	Female	Caucasian	Non-Hispanic origin	55	14953	1
55	Atlas	BR2013	Positive	Male	Caucasian	Non-Hispanic origin	59	15529	1
56	Atlas	BR2014	Positive	Female	Caucasian	Non-Hispanic origin	62	16482	1
57	Atlas	BR2015	Negative	Female	Caucasian	Non-Hispanic origin	56	13527	1
58	Atlas	BR2016	Positive	Female	Caucasian	Non-Hispanic origin	62	17686	1
59	Atlas	BR2018	Positive	Female	Caucasian	Non-Hispanic origin	63	18471	1
60	Atlas	BR2019	Positive	Male	Caucasian	Non-Hispanic origin	57	17234	1
61	Atlas	BR2020	Negative	Male	Caucasian	Non-Hispanic origin	63	15328	1
62	Atlas	BR2021	Negative	Female	Caucasian	Non-Hispanic origin	59	16802	1
63	Atlas	BR2022	Negative	Male	Caucasian	Non-Hispanic origin	55	18494	1
64	Atlas	BR2023	Negative	Male	Caucasian	Non-Hispanic origin	61	16175	1
65	Atlas	BR2024	Positive	Female	Caucasian	Non-Hispanic origin	62	18458	1
66	Atlas	BR2025	Negative	Male	Caucasian	Non-Hispanic origin	55	24539	1
67	Atlas	BR2026	Negative	Male	Caucasian	Non-Hispanic origin	60	18955	1
68	Atlas	BR2028	Negative	Male	Caucasian	Non-Hispanic origin	62	20762	1
69	Atlas	BR2029	Positive	Female	Caucasian	Non-Hispanic origin	58	12658	1
70	Atlas	BR2030	Positive	Male	Caucasian	Non-Hispanic origin	58	22728	1
71	Atlas	BR2031	Negative	Male	Caucasian	Non-Hispanic origin	60	16208	1
72	Atlas	BR2032	Negative	Female	Caucasian	Non-Hispanic origin	60	14161	1
73	Atlas	BR2033	Positive	Male	Asian	Non-Hispanic origin	55	12746	1
74	Atlas	BR2034	Negative	Female	Caucasian	Non-Hispanic origin	63	16734	1
75	Atlas	BR2035	Positive	Female	Caucasian	Non-Hispanic origin	58	10217	1
76	Atlas	BR2036	Negative	Female	Caucasian	Non-Hispanic origin	56	14677	1
77	Atlas	BR2037	Positive	Male	Caucasian	Non-Hispanic origin	57	17483	1
78	Atlas	BR2038	Negative	Male	Caucasian	Non-Hispanic origin	55	15915	1
79	Atlas	BR2039	Negative	Male	Caucasian	Non-Hispanic origin	55	18063	1
80	Atlas	BR2040	Negative	Female	Caucasian	Non-Hispanic origin	59	13397	1
81	Atlas	BR2041	Positive	Female	Caucasian	Non-Hispanic origin	62	18764	1
82	Atlas	BR2042	Negative	Female	Caucasian	Hispanic or Latino origin	55	16943	1
83	Atlas	BR2043	Positive	Female	Caucasian	Non-Hispanic origin	61	16064	1
84	Atlas	BR2044	Positive	Female	Caucasian	Non-Hispanic origin	61	17604	1
85	Atlas	BR2045	Positive	Female	Caucasian	Non-Hispanic origin	56	13951	1
86	Atlas	BR2046	Negative	Male	Asian	Non-Hispanic origin	65	14290	1
87	Atlas	BR2047	Positive	Male	Caucasian	Non-Hispanic origin	56	18200	1
88	Atlas	BR2048	Positive	Male	Caucasian	Non-Hispanic origin	57	26131	1
89	Atlas	BR2050	Negative	Male	Caucasian	Non-Hispanic origin	60	18111	1
90	Atlas	BR2051	Positive	Female	Caucasian	Non-Hispanic origin	59	18490	1
91	Atlas	BR2052	Positive	Female	Other	Non-Hispanic origin	63	16312	1
92	Atlas	BR2053	Positive	Male	Caucasian	Non-Hispanic origin	64	12571	1
93	Atlas	UP1008	Negative	Female	Caucasian	Non-Hispanic origin	11	20902	1
94	Atlas	UP1011	Negative	Female	Caucasian	Non-Hispanic origin	11	14645	1
95	Atlas	UP1012	Negative	Female	Caucasian	Non-Hispanic origin	11	16176	1
96	Atlas	UP1014	Negative	Female	Caucasian	Non-Hispanic origin	11	20613	1
97	Atlas	UP1015	Negative	Male	Caucasian	Non-Hispanic origin	11	18620	1
98	Atlas	UP1017	Negative	Male	Caucasian	Non-Hispanic origin	11	16871	1
99	Atlas	UP1018	Positive	Female	Caucasian	Non-Hispanic origin	11	17486	1
100	Atlas	UP1021	Negative	Male	Caucasian	Non-Hispanic origin	11	14124	1
101	Atlas	UP1022	Positive	Male	Caucasian	Non-Hispanic origin	11	21689	1
102	Atlas	UP1023	Negative	Male	Caucasian	Non-Hispanic origin	11	13291	1
103	Atlas	UP1024	Negative	Male	Caucasian	Non-Hispanic origin	12	6632	1
104	Atlas	UP1025	Negative	Female	Caucasian	Non-Hispanic origin	11	13282	1
105	Atlas	UP1026	Positive	Male	Caucasian	Non-Hispanic origin	12	17517	1
106	Atlas	UP1031	Negative	Female	Caucasian	Non-Hispanic origin	11	17706	1
107	Atlas	UP1032	Negative	Female	Caucasian	Non-Hispanic origin	12	16345	1
108	Atlas	UP1034	Negative	Male	Caucasian	Non-Hispanic origin	12	18018	1
109	Sound-life Cohort	BR1001	Negative	Female	Caucasian	Non-Hispanic origin	32	48321	3
110	Sound-life Cohort	BR1002	Negative	Male	Caucasian	Non-Hispanic origin	28	154919	10
111	Sound-life Cohort	BR1003	Negative	Female	Caucasian	Non-Hispanic origin	30	168433	10
112	Sound-life Cohort	BR1004	Negative	Male	Caucasian	Non-Hispanic origin	30	166629	10
113	Sound-life Cohort	BR1005	Negative	Female	Caucasian	Non-Hispanic origin	27	164476	10
114	Sound-life Cohort	BR1006	Negative	Male	Caucasian	Non-Hispanic origin	31	168436	10
115	Sound-life Cohort	BR1007	Positive	Male	Other	Non-Hispanic origin	30	165469	10
116	Sound-life Cohort	BR1008	Positive	Female	Caucasian	Non-Hispanic origin	34	99095	6
117	Sound-life Cohort	BR1009	Negative	Female	Caucasian	Non-Hispanic origin	26	149939	10
118	Sound-life Cohort	BR1010	Positive	Female	Caucasian	Non-Hispanic origin	29	151056	10
119	Sound-life Cohort	BR1011	Negative	Male	African American	Non-Hispanic origin	31	166052	10
120	Sound-life Cohort	BR1012	Positive	Male	Caucasian	Non-Hispanic origin	31	182281	10
121	Sound-life Cohort	BR1013	Negative	Female	Caucasian	Non-Hispanic origin	31	172355	10
122	Sound-life Cohort	BR1014	Positive	Female	Caucasian	Non-Hispanic origin	26	155477	9
123	Sound-life Cohort	BR1015	Positive	Male	Other	Non-Hispanic origin	33	79673	5
124	Sound-life Cohort	BR1016	Negative	Male	Caucasian	Non-Hispanic origin	34	157953	10
125	Sound-life Cohort	BR1017	Negative	Female	Caucasian	Non-Hispanic origin	30	169541	10
126	Sound-life Cohort	BR1018	Negative	Male	Caucasian	Non-Hispanic origin	31	161578	10
127	Sound-life Cohort	BR1019	Negative	Female	Caucasian	Non-Hispanic origin	35	123073	8
128	Sound-life Cohort	BR1021	Negative	Female	Caucasian	Non-Hispanic origin	34	169327	10
129	Sound-life Cohort	BR1023	Negative	Female	Caucasian	Non-Hispanic origin	28	157696	10
130	Sound-life Cohort	BR1024	Negative	Female	Caucasian	Non-Hispanic origin	35	147950	10
131	Sound-life Cohort	BR1025	Positive	Female	Caucasian	Non-Hispanic origin	35	165105	10
132	Sound-life Cohort	BR1026	Negative	Female	Caucasian	Non-Hispanic origin	28	169945	10
133	Sound-life Cohort	BR1028	Negative	Female	Caucasian	Non-Hispanic origin	31	161997	10
134	Sound-life Cohort	BR1029	Negative	Female	Caucasian	Non-Hispanic origin	30	32153	2
135	Sound-life Cohort	BR1030	Positive	Female	Caucasian	Non-Hispanic origin	29	159980	10
136	Sound-life Cohort	BR1031	Negative	Female	Caucasian	Non-Hispanic origin	33	170672	10
137	Sound-life Cohort	BR1032	Positive	Male	Asian	Non-Hispanic origin	34	149717	10
138	Sound-life Cohort	BR1033	Positive	Female	Caucasian	Non-Hispanic origin	34	34170	2
139	Sound-life Cohort	BR1035	Positive	Female	Other	Non-Hispanic origin	30	34702	2
140	Sound-life Cohort	BR1037	Positive	Female	Asian	Non-Hispanic origin	36	152654	10
141	Sound-life Cohort	BR1040	Negative	Male	Caucasian	Non-Hispanic origin	29	143158	10
142	Sound-life Cohort	BR1041	Positive	Female	Asian	Non-Hispanic origin	28	141078	9
143	Sound-life Cohort	BR1042	Negative	Male	Caucasian	Non-Hispanic origin	31	45339	3
144	Sound-life Cohort	BR1043	Positive	Male	Caucasian	Non-Hispanic origin	35	151050	10
145	Sound-life Cohort	BR1044	Positive	Male	Caucasian	Non-Hispanic origin	26	91646	6
146	Sound-life Cohort	BR1045	Positive	Male	Caucasian	Non-Hispanic origin	29	27615	2
147	Sound-life Cohort	BR1047	Positive	Male	Caucasian	Non-Hispanic origin	32	171841	10
148	Sound-life Cohort	BR1048	Positive	Female	Asian	Non-Hispanic origin	35	140917	8
149	Sound-life Cohort	BR1049	Negative	Male	Caucasian	Non-Hispanic origin	35	158431	10
150	Sound-life Cohort	BR1050	Negative	Female	Asian	Non-Hispanic origin	31	157114	10
151	Sound-life Cohort	BR1051	Positive	Male	Asian	Non-Hispanic origin	26	187469	10
152	Sound-life Cohort	BR1052	Negative	Male	Caucasian	Hispanic or Latino origin	28	69402	4
153	Sound-life Cohort	BR1054	Negative	Male	Caucasian	Non-Hispanic origin	29	169547	10
154	Sound-life Cohort	BR1056	Negative	Female	Caucasian	Non-Hispanic origin	25	135072	9
155	Sound-life Cohort	BR1057	Negative	Female	Caucasian	Non-Hispanic origin	25	157194	10
156	Sound-life Cohort	BR1058	Negative	Female	Caucasian	Non-Hispanic origin	29	161566	10
157	Sound-life Cohort	BR1059	Negative	Male	Caucasian	Non-Hispanic origin	29	150800	10
158	Sound-life Cohort	BR2002	Positive	Female	Caucasian	Non-Hispanic origin	57	171273	10
159	Sound-life Cohort	BR2003	Negative	Male	Caucasian	Non-Hispanic origin	59	147595	10
160	Sound-life Cohort	BR2004	Positive	Female	Caucasian	Non-Hispanic origin	60	54205	3
161	Sound-life Cohort	BR2005	Positive	Female	Caucasian	Hispanic or Latino origin	57	141072	10
162	Sound-life Cohort	BR2008	Negative	Female	Caucasian	Non-Hispanic origin	56	170310	10
163	Sound-life Cohort	BR2009	Negative	Female	Caucasian	Non-Hispanic origin	59	155902	10
164	Sound-life Cohort	BR2010	Positive	Female	Caucasian	Non-Hispanic origin	61	187380	10
165	Sound-life Cohort	BR2012	Positive	Female	Caucasian	Non-Hispanic origin	55	147285	10
166	Sound-life Cohort	BR2013	Positive	Male	Caucasian	Non-Hispanic origin	59	153600	10
167	Sound-life Cohort	BR2014	Positive	Female	Caucasian	Non-Hispanic origin	62	167551	10
168	Sound-life Cohort	BR2015	Negative	Female	Caucasian	Non-Hispanic origin	56	152452	10
169	Sound-life Cohort	BR2016	Positive	Female	Caucasian	Non-Hispanic origin	62	184868	10
170	Sound-life Cohort	BR2018	Positive	Female	Caucasian	Non-Hispanic origin	63	159571	10
171	Sound-life Cohort	BR2019	Positive	Male	Caucasian	Non-Hispanic origin	57	161179	10
172	Sound-life Cohort	BR2020	Negative	Male	Caucasian	Non-Hispanic origin	63	96719	6
173	Sound-life Cohort	BR2021	Negative	Female	Caucasian	Non-Hispanic origin	59	163638	10
174	Sound-life Cohort	BR2022	Negative	Male	Caucasian	Non-Hispanic origin	55	149316	10
175	Sound-life Cohort	BR2023	Negative	Male	Caucasian	Non-Hispanic origin	61	143295	10
176	Sound-life Cohort	BR2024	Positive	Female	Caucasian	Non-Hispanic origin	62	156547	10
177	Sound-life Cohort	BR2025	Negative	Male	Caucasian	Non-Hispanic origin	55	153072	10
178	Sound-life Cohort	BR2026	Negative	Male	Caucasian	Non-Hispanic origin	60	158657	10
179	Sound-life Cohort	BR2027	Negative	Female	Caucasian	Non-Hispanic origin	63	1140	1
180	Sound-life Cohort	BR2028	Negative	Male	Caucasian	Non-Hispanic origin	62	164480	10
181	Sound-life Cohort	BR2029	Positive	Female	Caucasian	Non-Hispanic origin	58	164105	10
182	Sound-life Cohort	BR2030	Positive	Male	Caucasian	Non-Hispanic origin	58	163396	10
183	Sound-life Cohort	BR2031	Negative	Male	Caucasian	Non-Hispanic origin	60	155877	10
184	Sound-life Cohort	BR2032	Negative	Female	Caucasian	Non-Hispanic origin	60	158117	10
185	Sound-life Cohort	BR2033	Positive	Male	Asian	Non-Hispanic origin	55	186635	10
186	Sound-life Cohort	BR2034	Negative	Female	Caucasian	Non-Hispanic origin	63	134110	10
187	Sound-life Cohort	BR2035	Positive	Female	Caucasian	Non-Hispanic origin	58	139911	10
188	Sound-life Cohort	BR2036	Negative	Female	Caucasian	Non-Hispanic origin	56	134647	10
189	Sound-life Cohort	BR2037	Positive	Male	Caucasian	Non-Hispanic origin	57	152052	10
190	Sound-life Cohort	BR2038	Negative	Male	Caucasian	Non-Hispanic origin	55	142441	10
191	Sound-life Cohort	BR2039	Negative	Male	Caucasian	Non-Hispanic origin	55	148709	10
192	Sound-life Cohort	BR2040	Negative	Female	Caucasian	Non-Hispanic origin	59	127663	10
193	Sound-life Cohort	BR2041	Positive	Female	Caucasian	Non-Hispanic origin	62	161113	10
194	Sound-life Cohort	BR2042	Negative	Female	Caucasian	Hispanic or Latino origin	55	152769	10
195	Sound-life Cohort	BR2043	Positive	Female	Caucasian	Non-Hispanic origin	61	150947	10
196	Sound-life Cohort	BR2044	Positive	Female	Caucasian	Non-Hispanic origin	61	150811	10
197	Sound-life Cohort	BR2045	Positive	Female	Caucasian	Non-Hispanic origin	56	145227	10
198	Sound-life Cohort	BR2046	Negative	Male	Asian	Non-Hispanic origin	65	140238	10
199	Sound-life Cohort	BR2047	Positive	Male	Caucasian	Non-Hispanic origin	56	170392	10
200	Sound-life Cohort	BR2048	Positive	Male	Caucasian	Non-Hispanic origin	57	184372	10
201	Sound-life Cohort	BR2050	Negative	Male	Caucasian	Non-Hispanic origin	60	150166	10
202	Sound-life Cohort	BR2051	Positive	Female	Caucasian	Non-Hispanic origin	59	180322	10
203	Sound-life Cohort	BR2052	Positive	Female	Other	Non-Hispanic origin	63	133923	10
204	Sound-life Cohort	BR2053	Positive	Male	Caucasian	Non-Hispanic origin	64	150435	10
205	Follow-up Cohort	SF3001	Negative	Female	African American		52	23882	1
206	Follow-up Cohort	SF3006	Positive	Male	American Indian		68	11920	1
207	Follow-up Cohort	SF3016	Negative	Male	Caucasian		47	17529	1
208	Follow-up Cohort	SF3020	Positive	Female	Asian		70	17782	1
209	Follow-up Cohort	SF3024	Positive	Female	American Indian		50	23755	1
210	Follow-up Cohort	SF4008	Positive	Female	Caucasian		45	15271	1
211	Follow-up Cohort	SF4009	Positive	Female	African American		53	19264	1
212	Follow-up Cohort	SF4014	Positive	Female	Other	Hispanic or Latino origin	48	14791	1
213	Follow-up Cohort	SF4018	Negative	Male	Other	Hispanic or Latino origin	44	12963	1
214	Follow-up Cohort	SF4022	Negative	Female	Asian		42	11658	1
215	Follow-up Cohort	SF4025	Positive	Female	Asian		50	12417	1
216	Follow-up Cohort	SF4027	Negative	Female	Caucasian		40	10546	1
217	Follow-up Cohort	SF4028	Positive	Female	Caucasian		45	15982	1
218	Follow-up Cohort	SF4033	Negative	Male	Caucasian		84	14521	1
219	Follow-up Cohort	SF4037	Negative	Female	Caucasian		47	12752	1
220	Follow-up Cohort	SF4039	Negative	Male	African American		66	19338	1
221	Follow-up Cohort	SF4043	Positive	Female	Caucasian		49	16483	1
222	Follow-up Cohort	SF4049	Positive	Male	Other	Hispanic or Latino origin	68	14972	1
223	Follow-up Cohort	SF4053	Positive	Female	Other	Hispanic or Latino origin	50	13525	1
224	Follow-up Cohort	SF4055	Negative	Male	Caucasian		48	15302	1
225	Follow-up Cohort	SF4058	Negative	Male	Other	Hispanic or Latino origin	76	22757	1
226	Follow-up Cohort	SF4059	Negative	Male	Other	Hispanic or Latino origin	75	14998	1
227	Follow-up Cohort	SF4060	Negative	Male	Caucasian		64	17390	1
228	Follow-up Cohort	SF4061	Positive	Female	Caucasian		44	7358	1
229	Follow-up Cohort	SF4065	Negative	Male	Caucasian		75	17999	1
230	Follow-up Cohort	SF4068	Positive	Female	Caucasian		64	21280	1
231	Follow-up Cohort	SF4072	Positive	Female	Caucasian		77	17709	1
232	Follow-up Cohort	SF4076	Positive	Male	African American		75	13156	1
233	Follow-up Cohort	SF4077	Positive	Female	Caucasian		55	16276	1
234	Follow-up Cohort	SF4081	Positive	Female	Other	Hispanic or Latino origin	64	16699	1
235	Follow-up Cohort	SF4089	Positive	Female	Caucasian		49	15081	1
236	Follow-up Cohort	SF4090	Positive	Male	Other	Hispanic or Latino origin	77	14956	1
237	Follow-up Cohort	SF4094	Positive	Male	Caucasian		57	15350	1
238	Follow-up Cohort	SF4095	Negative	Female	Caucasian		42	15994	1
239	Follow-up Cohort	SF4097	Positive	Female	Caucasian		75	12382	1
240	Follow-up Cohort	SF4100	Positive	Female	Caucasian		52	12495	1
241	Follow-up Cohort	SF4104	Negative	Female	Other	Hispanic or Latino origin	59	16839	1
242	Follow-up Cohort	SF4108	Positive	Female	Caucasian		65	13467	1
243	Follow-up Cohort	SF4111	Positive	Male	Asian		52	14808	1
244	Follow-up Cohort	SF4112	Positive	Male	Caucasian		88	13235	1
245	Follow-up Cohort	SF4116	Positive	Female	Asian		76	16971	1
246	Follow-up Cohort	SF4118	Negative	Male	Other	Hispanic or Latino origin	78	17462	1
247	Follow-up Cohort	SF4121	Positive	Female	Caucasian		79	9140	1
248	Follow-up Cohort	SF4125	Positive	Female	Asian		64	16301	1
249	Follow-up Cohort	SF4127	Positive	Female	Caucasian		64	17818	1
250	Follow-up Cohort	SF4133	Positive	Female	Caucasian		53	18530	1
251	Follow-up Cohort	SF4134	Positive	Male	Asian		75	18196	1
252	Follow-up Cohort	SF4136	Negative	Female	Other	Hispanic or Latino origin	53	4942	1
253	Follow-up Cohort	SF4137	Negative	Female	Caucasian		58	17119	1
254	Follow-up Cohort	SF4140	Negative	Male	Caucasian		65	20555	1
255	Follow-up Cohort	SF4144	Positive	Female	Asian		74	23009	1
256	Follow-up Cohort	SF4145	Positive	Male	Caucasian		79	5152	1
257	Follow-up Cohort	SF4146	Negative	Female	Caucasian		69	18201	1
258	Follow-up Cohort	SF4147	Negative	Male	Caucasian		70	18862	1
259	Follow-up Cohort	SF4149	Positive	Male	Caucasian		42	12474	1
260	Follow-up Cohort	SF4151	Negative	Male	Caucasian		71	21611	1
261	Follow-up Cohort	SF4158	Negative	Female	Other	Hispanic or Latino origin	56	16005	1
262	Follow-up Cohort	SF4161	Negative	Male	Caucasian		72	16289	1
263	Follow-up Cohort	SF4162	Negative	Male	Caucasian		69	18487	1
264	Follow-up Cohort	SF4166	Negative	Male	Caucasian		65	22020	1
265	Follow-up Cohort	SF4179	Positive	Male	Caucasian		86	13012	1
266	Follow-up Cohort	SF4182	Negative	Female	Caucasian		63	22494	1
267	Follow-up Cohort	SF4186	Positive	Female	Caucasian		56	15097	1
268	Follow-up Cohort	SF4188	Positive	Male	Caucasian		81	18100	1
269	Follow-up Cohort	SF4193	Negative	Female	American Indian		90	10926	1
270	Follow-up Cohort	SF4194	Negative	Female	Caucasian		81	18607	1
271	Follow-up Cohort	SF4196	Positive	Female	Caucasian		57	29351	1
272	Follow-up Cohort	SF4198	Positive	Female	Caucasian		52	15506	1
273	Follow-up Cohort	SF4200	Positive	Female	Caucasian		90	9543	1
274	Follow-up Cohort	SF4201	Negative	Female	Other	Hispanic or Latino origin	54	12212	1
275	Follow-up Cohort	SF4214	Positive	Female	Asian		48	9405	1
276	Follow-up Cohort	SF4216	Positive	Male	Asian		47	11018	1
277	Follow-up Cohort	SF4222	Negative	Female	Asian		62	26996	1
278	Follow-up Cohort	SF4225	Positive	Female	Caucasian		90	11232	1
279	Follow-up Cohort	SF4226	Positive	Female	Caucasian		51	10843	1
280	Follow-up Cohort	SF4227	Negative	Male	Caucasian		87	11607	1
281	Follow-up Cohort	SF4229	Negative	Female	Caucasian		69	14887	1
282	Follow-up Cohort	SF4235	Positive	Female	Other	Hispanic or Latino origin	60	12271	1
283	Follow-up Cohort	SF4236	Negative	Male	Caucasian		42	15369	1
284	Follow-up Cohort	SF4238	Negative	Male	Caucasian		48	16625	1
285	Follow-up Cohort	SF4239	Negative	Female	Caucasian		62	19546	1
286	Follow-up Cohort	SF4240	Positive	Female	Asian		46	9218	1
287	Follow-up Cohort	SF4241	Positive	Female	Asian		57	26328	1
288	Follow-up Cohort	SF4242	Positive	Female	Other	Hispanic or Latino origin	58	19590	1
289	Follow-up Cohort	SF4245	Negative	Female	Asian		61	23488	1
290	Follow-up Cohort	SF4246	Positive	Male	Asian		74	17586	1
291	Follow-up Cohort	SF4254	Negative	Female	Caucasian		66	16106	1
292	Follow-up Cohort	SF4255	Positive	Male	Caucasian		67	14850	1
293	Follow-up Cohort	SF4260	Positive	Female	Caucasian		61	17511	1
294	Follow-up Cohort	SF4262	Negative	Male	Caucasian		57	15884	1
295	Follow-up Cohort	SF4265	Positive	Female	Other	Hispanic or Latino origin	41	10093	1
296	Follow-up Cohort	SF4266	Negative	Male	Caucasian		66	15475	1
297	Follow-up Cohort	SF4267	Negative	Male	Caucasian		89	12614	1
298	Follow-up Cohort	SF4270	Negative	Female	Caucasian		54	25031	1
299	Follow-up Cohort	SF4280	Positive	Female	Other	Hispanic or Latino origin	53	19208	1
300	Follow-up Cohort	SF4283	Positive	Female	Caucasian		69	19539	1
301	Follow-up Cohort	SF4284	Positive	Female	Caucasian		70	18433	1
302	Follow-up Cohort	SF4285	Negative	Female	Caucasian		60	11331	1
303	Follow-up Cohort	SF4290	Negative	Male	Caucasian		63	19778	1
304	Follow-up Cohort	SF4293	Positive	Male	Caucasian		89	12283	1
305	Follow-up Cohort	SF4295	Negative	Female	Caucasian		56	15721	1
306	Follow-up Cohort	SF4298	Positive	Female	Asian		47	9580	1
307	Follow-up Cohort	SF4302	Negative	Female	Caucasian		47	11496	1
308	Follow-up Cohort	SF4303	Positive	Female	African American		54	7215	1
309	Follow-up Cohort	SF4305	Positive	Female	Other	Hispanic or Latino origin	62	10180	1
310	Follow-up Cohort	SF4306	Negative	Female	Caucasian		43	18261	1
311	Follow-up Cohort	SF4309	Positive	Female	Caucasian		61	18846	1
312	Follow-up Cohort	SF4310	Positive	Male	Asian		66	19157	1
313	Follow-up Cohort	SF4311	Negative	Female	Caucasian		68	19136	1
314	Follow-up Cohort	SF4313	Negative	Female	Caucasian		74	14298	1
315	Follow-up Cohort	SF4314	Negative	Female	Caucasian		46	7924	1
316	Follow-up Cohort	SF4315	Positive	Male	Caucasian		55	16603	1
317	Follow-up Cohort	SF4316	Negative	Female	Caucasian		88	18051	1
318	Follow-up Cohort	SF4319	Positive	Male	Caucasian		52	20494	1
319	Follow-up Cohort	SF4321	Negative	Female	Caucasian		68	16618	1
320	Follow-up Cohort	SF4324	Negative	Female	Caucasian		47	21417	1
321	Follow-up Cohort	SF4326	Positive	Female	Caucasian		55	6411	1
322	Follow-up Cohort	SF4328	Positive	Female	Other	Hispanic or Latino origin	55	14823	1
323	Follow-up Cohort	SF4331	Positive	Female	Caucasian		63	19160	1
324	Follow-up Cohort	SF4332	Positive	Female	Caucasian		75	22104	1
325	Follow-up Cohort	SF4333	Positive	Female	Other	Hispanic or Latino origin	52	11370	1
326	Follow-up Cohort	SF4334	Positive	Female	Caucasian		82	23355	1
327	Follow-up Cohort	SF4335	Positive	Female	Caucasian		90	8650	1
328	Follow-up Cohort	SF4349	Positive	Male	African American		54	20422	1
329	Follow-up Cohort	SF4354	Negative	Male	Caucasian		43	14765	1
330	Follow-up Cohort	SF4361	Positive	Male	Caucasian		90	11003	1
331	Follow-up Cohort	SF4364	Positive	Female	Caucasian		79	18436	1
332	Follow-up Cohort	SF4368	Positive	Female	Asian		74	16324	1
333	Follow-up Cohort	SF4371	Positive	Male	Asian		59	13492	1
334	Follow-up Cohort	SF4374	Negative	Male	Caucasian		75	13184	1
335	Follow-up Cohort	SF4377	Positive	Female	Asian		60	14509	1
336	Follow-up Cohort	SF4378	Negative	Male	Caucasian		80	14760	1
337	Follow-up Cohort	SF4381	Positive	Female	Asian		44	12190	1
338	Follow-up Cohort	SF4382	Positive	Female	Asian		47	10188	1
339	Follow-up Cohort	SF4384	Negative	Male	Caucasian		44	12042	1
340	Follow-up Cohort	SF4386	Negative	Male	Caucasian		78	15045	1
341	Follow-up Cohort	SF4387	Positive	Female	Other	Hispanic or Latino origin	51	10582	1
342	Follow-up Cohort	SF4391	Positive	Female	Other	Hispanic or Latino origin	48	15159	1
343	Follow-up Cohort	SF4394	Negative	Female	Asian		49	9777	1
344	Follow-up Cohort	SF4399	Negative	Female	Asian		56	19042	1
345	Follow-up Cohort	SF4403	Positive	Male	Caucasian		60	21478	1
346	Follow-up Cohort	SF4404	Positive	Female	Asian		77	13092	1
347	Follow-up Cohort	SF4406	Negative	Male	Other	Hispanic or Latino origin	42	10074	1
348	Follow-up Cohort	SF4411	Positive	Female	Asian		46	16854	1
349	Follow-up Cohort	SF4412	Positive	Male	Caucasian		80	18050	1
350	Follow-up Cohort	SF4413	Negative	Male	Pacific Islander		52	8416	1
351	Follow-up Cohort	SF4417	Negative	Male	Caucasian		76	17725	1
352	Follow-up Cohort	SF4418	Positive	Female	Asian		55	10909	1
353	Follow-up Cohort	SF4421	Positive	Female	Other	Hispanic or Latino origin	74	16621	1
354	Follow-up Cohort	SF4423	Negative	Female	African American		55	11465	1
355	Follow-up Cohort	SF4424	Negative	Female	Caucasian		44	15632	1
356	Follow-up Cohort	SF4428	Positive	Male	American Indian		77	18494	1
357	Follow-up Cohort	SF4431	Positive	Male	Other	Hispanic or Latino origin	53	24073	1
358	Follow-up Cohort	SF4432	Negative	Male	Other	Hispanic or Latino origin	59	16787	1
359	Follow-up Cohort	SF4434	Positive	Female	Caucasian		51	16310	1
360	Follow-up Cohort	SF4436	Negative	Male	Caucasian		60	15045	1
361	Follow-up Cohort	SF4438	Positive	Female	Caucasian		53	19313	1
362	Follow-up Cohort	SF4440	Positive	Male	African American		42	11680	1
363	Follow-up Cohort	SF4443	Positive	Male	Asian		46	11800	1
364	Follow-up Cohort	SF4444	Negative	Female	Pacific Islander		47	10475	1
365	Follow-up Cohort	SF4445	Positive	Male	Caucasian		87	10852	1
366	Follow-up Cohort	SF4450	Positive	Male	Other	Hispanic or Latino origin	48	15697	1
367	Follow-up Cohort	SF4451	Negative	Female	Caucasian		58	18491	1
368	Follow-up Cohort	SF4452	Negative	Male	Other	Hispanic or Latino origin	50	23970	1
369	Follow-up Cohort	SF4454	Negative	Male	Caucasian		59	22913	1
370	Follow-up Cohort	SF4456	Positive	Male	Asian		75	10940	1
371	Follow-up Cohort	SF4458	Negative	Male	Asian		47	15521	1
372	Follow-up Cohort	SF4463	Positive	Female	Caucasian		71	21365	1
373	Follow-up Cohort	SF4467	Negative	Female	Asian		41	16659	1
374	Follow-up Cohort	SF4468	Positive	Female	African American		50	8907	1
375	Follow-up Cohort	SF4469	Positive	Male	Caucasian		43	15347	1
376	Follow-up Cohort	SF4474	Negative	Female	Asian		44	21439	1
377	Follow-up Cohort	SF4475	Positive	Female	Caucasian		44	21903	1
378	Follow-up Cohort	SF4476	Negative	Female	Caucasian		53	23159	1
379	Follow-up Cohort	SF4477	Positive	Female	Caucasian		80	12410	1
380	Follow-up Cohort	SF4482	Positive	Female	Asian		49	21132	1
381	Follow-up Cohort	SF4489	Negative	Female	Asian		56	26015	1
382	Follow-up Cohort	SF4492	Positive	Female	Asian		40	10701	1
383	Follow-up Cohort	SF4497	Negative	Male	Caucasian		59	17347	1
384	Follow-up Cohort	SF4498	Positive	Female	Caucasian		82	16914	1
385	Follow-up Cohort	SF4500	Negative	Male	Caucasian		58	11423	1
386	Follow-up Cohort	SF4501	Negative	Male	Caucasian		55	12816	1
387	Follow-up Cohort	SF4506	Positive	Male	Other	Hispanic or Latino origin	76	16730	1
388	Follow-up Cohort	SF4515	Positive	Male	Asian		76	17853	1
389	Follow-up Cohort	SF4516	Positive	Female	Caucasian		51	25908	1
390	Follow-up Cohort	SF4517	Positive	Male	Asian		51	20932	1
391	Follow-up Cohort	SF4518	Negative	Female	Caucasian		53	16762	1
392	Follow-up Cohort	SF4521	Negative	Male	Asian		50	13057	1
393	Follow-up Cohort	SF4522	Negative	Female	Other	Hispanic or Latino origin	77	13425	1
394	Follow-up Cohort	SF4524	Positive	Female	African American		54	10804	1
395	Follow-up Cohort	SF4535	Negative	Male	Caucasian		74	16105	1
396	Follow-up Cohort	SF4537	Negative	Female	Asian		58	24516	1
397	Follow-up Cohort	SF4541	Positive	Male	Caucasian		55	24582	1
398	Follow-up Cohort	SF4544	Positive	Male	Asian		90	11170	1
399	Follow-up Cohort	SF4546	Negative	Female	Caucasian		47	11708	1
400	Follow-up Cohort	SF4549	Negative	Male	Caucasian		81	6480	1
401	Follow-up Cohort	SF4550	Negative	Female	Caucasian		51	19813	1
402	Follow-up Cohort	SF4551	Negative	Female	Caucasian		51	20096	1
403	Follow-up Cohort	SF4553	Positive	Male	African American		59	15421	1
404	Follow-up Cohort	SF4557	Negative	Male	Asian		77	13697	1
405	Follow-up Cohort	SF4559	Positive	Male	Other	Hispanic or Latino origin	59	16878	1
406	Follow-up Cohort	SF4560	Negative	Female	Caucasian		73	16948	1
407	Follow-up Cohort	SF4561	Positive	Female	Caucasian		85	2723	1
408	Follow-up Cohort	SF4567	Positive	Female	Caucasian		87	16643	1
409	Follow-up Cohort	SF4569	Negative	Male	Caucasian		74	8035	1
410	Follow-up Cohort	SF4572	Negative	Male	Other	Hispanic or Latino origin	51	11783	1
411	Follow-up Cohort	SF4579	Positive	Female	Caucasian		90	7670	1
412	Follow-up Cohort	SF4582	Positive	Female	Caucasian		48	7060	1
413	Follow-up Cohort	SF4592	Negative	Female	Caucasian		52	16642	1
414	Follow-up Cohort	SF4597	Positive	Female	Caucasian		90	12263	1
415	Follow-up Cohort	SF4598	Negative	Female	Caucasian		77	17267	1
416	Follow-up Cohort	SF4601	Positive	Female	Caucasian		86	25691	1
417	Follow-up Cohort	SF4603	Positive	Male	Asian		77	15044	1
418	Follow-up Cohort	SF4604	Positive	Female	Asian		76	12830	1
419	Follow-up Cohort	SF4606	Positive	Male	Asian		74	21878	1
420	Follow-up Cohort	SF4607	Positive	Male	Other	Hispanic or Latino origin	72	18920	1
421	Follow-up Cohort	SF4611	Positive	Male	Caucasian		72	6389	1
422	Follow-up Cohort	SF4612	Negative	Male	Caucasian		73	18321	1
423	Follow-up Cohort	SF4613	Positive	Female	Caucasian		87	12636	1
424	Follow-up Cohort	SF4620	Negative	Female	African American		87	11439	1
425	Follow-up Cohort	SF4621	Positive	Male	Asian		49	8464	1
426	Follow-up Cohort	SF4622	Positive	Male	Asian		49	20011	1
427	Follow-up Cohort	SF4626	Positive	Male	Asian		42	11259	1
428	Follow-up Cohort	SF4627	Negative	Male	Caucasian		50	12602	1
429	Follow-up Cohort	SF4631	Positive	Male	Caucasian		50	16530	1
430	Follow-up Cohort	SF4632	Positive	Female	Other	Hispanic or Latino origin	83	10473	1
431	Follow-up Cohort	SF4633	Positive	Female	Caucasian		71	16548	1
432	Follow-up Cohort	SF4635	Positive	Male	Caucasian		82	14509	1
433	Follow-up Cohort	SF4638	Positive	Male	Caucasian		90	11097	1
434	Follow-up Cohort	SF4639	Positive	Female	Caucasian		84	12081	1
435	Follow-up Cohort	SF4647	Positive	Female	Asian		49	15798	1
436	Follow-up Cohort	SF4648	Positive	Male	Asian		53	13405	1
437	Follow-up Cohort	SF4650	Positive	Female	Caucasian		53	13086	1
