## Supplemental Table 2 for "Longitudinal Multi-omic Immune Profiling Reveals Age-Related Immune Cell Dynamics in Healthy Adults"

	celltype	log2FC	p	p.adj	sign_log2FC	-log10(padj) * sign_log2FC	comparison
1	Activated memory B cell	-0.272441565147698	0.438	0.575888888888889	-1	-0.239661300599794	Age Group
2	Adaptive NK cell	1.5877333373855	0.0388	0.107865384615385	1	0.967117903625282	Age Group
3	ASDC	0.0318597607710132	0.344	0.494320754716981	1	0.305991154722653	Age Group
4	BaEoMaP cell	0.559441040056183	0.0312	0.0943708333333333	1	1.02516220993535	Age Group
5	C1Q+ CD16 monocyte	0.411527906551822	0.0288	0.0943708333333333	1	1.02516220993535	Age Group
6	CD14+ cDC2	0.0207068893404364	0.201	0.375552631578947	1	0.425329190477246	Age Group
7	CD27- effector B cell	0.176212970552662	0.358	0.494320754716981	1	0.305991154722653	Age Group
8	CD27+ effector B cell	-0.185984925122184	0.479	0.57865	-1	-0.237584042540948	Age Group
9	CD4 MAIT	-0.0917492806700467	0.752	0.808969696969697	-1	-0.0920677462311512	Age Group
10	CD56bright NK cell	-0.0257660303040503	0.576	0.649142857142857	-1	-0.187659717311294	Age Group
11	CD8 MAIT	-1.11203678586365	0.00108	0.00639	-1	-2.1944991418416	Age Group
12	CD8aa	-2.19808876246487	1.45e-11	3.43166666666667e-10	-1	-9.46449490376561	Age Group
13	CD95 memory B cell	-0.372182942849532	0.104	0.238193548387097	-1	-0.623070005816417	Age Group
14	cDC1	0.142986928019787	0.117	0.25959375	1	0.585705767854669	Age Group
15	CLP cell	0.280967808786939	0.293	0.4615	1	0.335828294638069	Age Group
16	CM CD4 T cell	0.373636688926616	1.37e-06	1.269125e-05	1	4.89649560080781	Age Group
17	CM CD8 T cell	-0.174581827049259	0.554	0.63441935483871	-1	-0.197623576050749	Age Group
18	CMP cell	-0.178040989953531	0.363	0.494320754716981	-1	-0.305991154722653	Age Group
19	Core CD14 monocyte	0.189792023560341	0.0395	0.107865384615385	1	0.967117903625282	Age Group
20	Core CD16 monocyte	0.57087530143731	0.000184	0.0013064	1	2.88392382827139	Age Group
21	Core memory B cell	-0.268771284344023	0.81	0.845735294117647	-1	-0.0727655451085112	Age Group
22	Core naive B cell	0.0155262420316683	0.259	0.448512195121951	1	0.348225743919408	Age Group
23	Core naive CD4 T cell	-0.0599371577874015	0.586	0.65009375	-1	-0.187024009246721	Age Group
24	Core naive CD8 T cell	-1.5048411978072	1.27e-13	8.5555e-12	-1	-11.06775460437	Age Group
25	DN T cell	-0.225698254560826	0.852	0.876695652173913	-1	-0.0571511472514799	Age Group
26	Early memory B cell	-0.148540011604761	0.0858	0.20306	-1	-0.692375618151882	Age Group
27	Erythrocyte	-0.449752079219066	0.982	0.982	-1	-0.00788851221305034	Age Group
28	GZMB- CD27- EM CD4 T cell	0.370842943033948	0.00363	0.017182	1	1.76492628530049	Age Group
29	GZMB- CD27+ EM CD4 T cell	0.281580506775423	0.00176	0.00961230769230769	1	2.01717233577361	Age Group
30	GZMB+ Vd2 gdT	-1.59567095777007	0.00345	0.017182	-1	-1.76492628530049	Age Group
31	GZMK- CD27+ EM CD8 T cell	-0.370523391107954	0.369	0.494320754716981	-1	-0.305991154722653	Age Group
32	GZMK- CD56dim NK cell	0.232208577534539	0.276	0.4615	1	0.335828294638069	Age Group
33	GZMK+ CD27+ EM CD8 T cell	0.12893984317106	0.014	0.0534368421052632	1	1.27215921476869	Age Group
34	GZMK+ CD56dim NK cell	-0.0132589753439722	0.331	0.489604166666667	-1	-0.310154894880793	Age Group
35	GZMK+ memory CD4 Treg	-0.191284485864351	0.299	0.4615	-1	-0.335828294638069	Age Group
36	GZMK+ Vd2 gdT	-1.1454350171502	4.76e-06	3.75511111111111e-05	-1	-4.42537720799976	Age Group
37	HLA-DRhi cDC2	-0.0647216321317334	0.469	0.57865	-1	-0.237584042540948	Age Group
38	IL1B+ CD14 monocyte	0.641442862878686	0.126	0.263714285714286	1	0.578866343324363	Age Group
39	ILC	-0.505566519643068	0.489	0.57865	-1	-0.237584042540948	Age Group
40	Intermediate monocyte	0.265165100803807	0.012	0.0501176470588235	1	1.30000932661157	Age Group
41	ISG+ CD14 monocyte	-0.066980441003991	0.308	0.465276595744681	-1	-0.332288792716198	Age Group
42	ISG+ CD16 monocyte	0.363173526801486	0.00457	0.020279375	1	1.692945433867	Age Group
43	ISG+ CD56dim NK cell	0.13048226476206	0.489	0.57865	1	0.237584042540948	Age Group
44	ISG+ cDC2	0.0520508675542513	0.667	0.728569230769231	1	0.137529174007231	Age Group
45	ISG+ MAIT	-0.531683729216589	0.236	0.4189	-1	-0.377889639638781	Age Group
46	ISG+ memory CD4 T cell	0.346543039942999	0.0319	0.0943708333333333	1	1.02516220993535	Age Group
47	ISG+ memory CD8 T cell	-0.18983917414441	0.797	0.844582089552239	-1	-0.0733581325856388	Age Group
48	ISG+ naive B cell	0.00152377457176993	0.291	0.4615	1	0.335828294638069	Age Group
49	ISG+ naive CD4 T cell	0.0314977332759103	0.876	0.888514285714286	1	0.0513355851271008	Age Group
50	ISG+ naive CD8 T cell	-1.08650481795974	0.0179	0.063545	-1	-1.19691861596501	Age Group
51	KLRB1+ memory CD4 Treg	0.247235569781446	0.00108	0.00639	1	2.1944991418416	Age Group
52	KLRB1+ memory CD8 Treg	0.102037828125618	0.46	0.57865	1	0.237584042540948	Age Group
53	KLRF1- effector Vd1 gdT	-0.826445408983626	0.212	0.385948717948718	-1	-0.413470397378673	Age Group
54	KLRF1- GZMB+ CD27- EM CD8 T cell	0.95213267232569	0.0686	0.17395	1	0.759575566916392	Age Group
55	KLRF1- GZMB+ CD27- memory CD4 T cell	0.878264031025355	0.281	0.4615	1	0.335828294638069	Age Group
56	KLRF1+ effector Vd1 gdT	1.2064734659898	0.192	0.368432432432432	1	0.43364214664437	Age Group
57	KLRF1+ GZMB+ CD27- EM CD8 T cell	0.49248313270426	0.172	0.339222222222222	1	0.469515705140663	Age Group
58	Memory CD4 Treg	0.425337507361736	1.43e-06	1.269125e-05	1	4.89649560080781	Age Group
59	Memory CD8 Treg	0.469799101456856	0.064	0.168296296296296	1	0.773925441456025	Age Group
60	Naive CD4 Treg	0.140870038492029	0.455	0.57865	1	0.237584042540948	Age Group
61	Naive Vd1 gdT	-2.77877821282908	4.44e-11	6.3048e-10	-1	-9.20032868550232	Age Group
62	pDC	-0.306513838928879	0.524	0.609901639344262	-1	-0.214740199307965	Age Group
63	Plasma cell	-0.307868577028801	0.364	0.494320754716981	-1	-0.305991154722653	Age Group
64	Platelet	0.572914872956623	0.0843	0.20306	1	0.692375618151882	Age Group
65	Proliferating NK cell	0.312916084344281	0.0143	0.0534368421052632	1	1.27215921476869	Age Group
66	Proliferating T cell	0.268782593809848	0.0306	0.0943708333333333	1	1.02516220993535	Age Group
67	SOX4+ naive CD4 T cell	-2.63992980100845	2.41e-13	8.5555e-12	-1	-11.06775460437	Age Group
68	SOX4+ naive CD8 T cell	-2.77980264184756	3.02e-11	5.3605e-10	-1	-9.27079469965174	Age Group
69	SOX4+ Vd1 gdT	-2.49888415579868	2.81e-07	3.32516666666667e-06	-1	-5.47818658175949	Age Group
70	Transitional B cell	0.378607042747857	0.128	0.263714285714286	1	0.578866343324363	Age Group
71	Type 2 polarized memory B cell	-0.488795895890614	0.13	0.263714285714286	-1	-0.578866343324363	Age Group
72	Activated memory B cell	0.474913534121352	0.0295	0.153157142857143	1	0.814862744002012	Sex
73	Adaptive NK cell	-1.09746955271455	0.00435	0.086762	-1	-1.06167044537439	Sex
74	ASDC	-0.0352482264811539	0.623	0.804236363636364	-1	-0.0946162941159989	Sex
75	BaEoMaP cell	-0.471872302144096	0.342	0.591666666666667	-1	-0.22792289732855	Sex
76	C1Q+ CD16 monocyte	-0.139875515103642	0.808	0.9096875	-1	-0.0411077728810952	Sex
77	CD14+ cDC2	-0.26771021727006	0.245	0.509171428571428	-1	-0.293135974150162	Sex
78	CD27- effector B cell	-0.131698199194707	0.808	0.9096875	-1	-0.0411077728810952	Sex
79	CD27+ effector B cell	0.31231931427254	0.0278	0.153157142857143	1	0.814862744002012	Sex
80	CD4 MAIT	-0.277580517070889	0.117	0.352041666666667	-1	-0.4534059316	Sex
81	CD56bright NK cell	-0.147173611650944	0.777	0.9096875	-1	-0.0411077728810952	Sex
82	CD8 MAIT	0.115259356524329	0.535	0.728754716981132	1	0.137418621183534	Sex
83	CD8aa	0.744521230020322	0.014	0.110444444444444	1	0.956856125042012	Sex
84	CD95 memory B cell	-0.258123421872633	0.177	0.405387096774194	-1	-0.392130078753391	Sex
85	cDC1	-0.337080425919006	0.209	0.449666666666667	-1	-0.347109305047758	Sex
86	CLP cell	-0.180028255162845	0.787	0.9096875	-1	-0.0411077728810952	Sex
87	CM CD4 T cell	0.078451520492864	0.451	0.681297872340426	1	0.166662967338682	Sex
88	CM CD8 T cell	0.157210450283864	0.383	0.611217391304348	1	0.213804297036986	Sex
89	CMP cell	-0.1453521353656	0.834	0.910984615384615	-1	-0.0404889572860416	Sex
90	Core CD14 monocyte	-0.0253367946921353	0.671	0.84098275862069	-1	-0.0752129077843116	Sex
91	Core CD16 monocyte	0.0356176689703544	0.944	0.977536231884058	1	0.00986713672933234	Sex
92	Core memory B cell	0.176462200492213	0.0672	0.265066666666667	1	0.576644883330406	Sex
93	Core naive B cell	0.290779399974284	0.289	0.539973684210526	1	0.267627405141187	Sex
94	Core naive CD4 T cell	0.198631973821183	0.144	0.382892857142857	1	0.416922735329975	Sex
95	Core naive CD8 T cell	0.0027687519436046	0.987	0.987	1	0.00568284733036327	Sex
96	DN T cell	0.211375068101966	0.566	0.744185185185185	1	0.128318979915622	Sex
97	Early memory B cell	-0.444743591054435	0.00306	0.086762	-1	-1.06167044537439	Sex
98	Erythrocyte	-0.590613037305962	0.544	0.728754716981132	-1	-0.137418621183534	Sex
99	GZMB- CD27- EM CD4 T cell	0.0844377215850852	0.35	0.591666666666667	1	0.22792289732855	Sex
100	GZMB- CD27+ EM CD4 T cell	-0.0477813235624503	0.362	0.597720930232558	-1	-0.223501536327346	Sex
101	GZMB+ Vd2 gdT	-0.249899878427053	0.388	0.611217391304348	-1	-0.213804297036986	Sex
102	GZMK- CD27+ EM CD8 T cell	-0.331076435013453	0.531	0.728754716981132	-1	-0.137418621183534	Sex
103	GZMK- CD56dim NK cell	-0.412281736394152	0.265	0.522638888888889	-1	-0.281798278111404	Sex
104	GZMK+ CD27+ EM CD8 T cell	-0.172307790737486	0.275	0.527702702702703	-1	-0.277610681517657	Sex
105	GZMK+ CD56dim NK cell	-0.307051741533764	0.00611	0.086762	-1	-1.06167044537439	Sex
106	GZMK+ memory CD4 Treg	0.277549925058126	0.251	0.509171428571428	1	0.293135974150162	Sex
107	GZMK+ Vd2 gdT	0.413134189686953	0.0974	0.352041666666667	1	0.4534059316	Sex
108	HLA-DRhi cDC2	-0.298875868153677	0.111	0.352041666666667	-1	-0.4534059316	Sex
109	IL1B+ CD14 monocyte	-0.176120294756179	0.683	0.84098275862069	-1	-0.0752129077843116	Sex
110	ILC	0.202385606307789	0.687	0.84098275862069	1	0.0752129077843116	Sex
111	Intermediate monocyte	-0.227723370837873	0.318	0.578923076923077	-1	-0.237379138322991	Sex
112	ISG+ CD14 monocyte	-0.191778942678728	0.0605	0.252676470588235	-1	-0.59743519800673	Sex
113	ISG+ CD16 monocyte	-0.329163215701372	0.102	0.352041666666667	-1	-0.4534059316	Sex
114	ISG+ CD56dim NK cell	-0.0794869524772177	0.338	0.591666666666667	-1	-0.22792289732855	Sex
115	ISG+ cDC2	-0.260573760323672	0.169	0.399966666666667	-1	-0.397976201386914	Sex
116	ISG+ MAIT	0.453334324390475	0.15	0.382892857142857	1	0.416922735329975	Sex
117	ISG+ memory CD4 T cell	-0.0455168829527593	0.863	0.928378787878788	-1	-0.0322747911075838	Sex
118	ISG+ memory CD8 T cell	-0.066295439546612	0.396	0.611217391304348	-1	-0.213804297036986	Sex
119	ISG+ naive B cell	-0.0783974949637417	0.52	0.728754716981132	-1	-0.137418621183534	Sex
120	ISG+ naive CD4 T cell	0.261957308376959	0.82	0.9096875	1	0.0411077728810952	Sex
121	ISG+ naive CD8 T cell	0.264205039999321	0.888	0.941014925373134	1	0.0264034882031502	Sex
122	KLRB1+ memory CD4 Treg	0.484505006723621	0.00757	0.0895783333333333	1	1.0477970221645	Sex
123	KLRB1+ memory CD8 Treg	0.44270619070618	0.0376	0.177973333333333	1	0.749645065408945	Sex
124	KLRF1- effector Vd1 gdT	-1.42742846977826	0.119	0.352041666666667	-1	-0.4534059316	Sex
125	KLRF1- GZMB+ CD27- EM CD8 T cell	-0.184860681343785	0.138	0.382892857142857	-1	-0.416922735329975	Sex
126	KLRF1- GZMB+ CD27- memory CD4 T cell	1.7557455341116	0.523	0.728754716981132	1	0.137418621183534	Sex
127	KLRF1+ effector Vd1 gdT	-1.6811324818424	0.0161	0.11431	-1	-0.941915775249075	Sex
128	KLRF1+ GZMB+ CD27- EM CD8 T cell	0.419887828991241	0.48	0.71	1	0.148741651280925	Sex
129	Memory CD4 Treg	0.154986243550602	0.167	0.399966666666667	1	0.397976201386914	Sex
130	Memory CD8 Treg	0.379197227185059	0.183	0.40603125	1	0.391440539870401	Sex
131	Naive CD4 Treg	0.245420312767035	0.0107	0.0985125	1	1.00650865948621	Sex
132	Naive Vd1 gdT	0.754623026846041	0.0519	0.23030625	1	0.637694276088392	Sex
133	pDC	0.109923327044242	0.95	0.977536231884058	1	0.00986713672933234	Sex
134	Plasma cell	-0.0980488026657649	0.699	0.841169491525424	-1	-0.0751164871773875	Sex
135	Platelet	0.72976345129345	0.0302	0.153157142857143	1	0.814862744002012	Sex
136	Proliferating NK cell	-0.437874756786702	0.0302	0.153157142857143	-1	-0.814862744002012	Sex
137	Proliferating T cell	-0.503002545952278	0.151	0.382892857142857	-1	-0.416922735329975	Sex
138	SOX4+ naive CD4 T cell	1.28224701749291	0.00569	0.086762	1	1.06167044537439	Sex
139	SOX4+ naive CD8 T cell	1.29556777948458	0.0111	0.0985125	1	1.00650865948621	Sex
140	SOX4+ Vd1 gdT	0.438877099337655	0.106	0.352041666666667	1	0.4534059316	Sex
141	Transitional B cell	-0.129721360244198	0.981	0.987	-1	-0.00568284733036327	Sex
142	Type 2 polarized memory B cell	0.669380830533775	0.00143	0.086762	1	1.06167044537439	Sex
143	Activated memory B cell	0.0162234480912664	0.418	0.581921568627451	1	0.235135545603826	CMV
144	Adaptive NK cell	2.78508401326685	5.23e-10	1.23776666666667e-08	1	7.90736121713331	CMV
145	ASDC	0.148338047988036	0.89	0.915797101449275	1	0.0382007353732673	CMV
146	BaEoMaP cell	-0.0412979040544001	0.222	0.37697619047619	-1	-0.423686078630665	CMV
147	C1Q+ CD16 monocyte	0.51341089708824	0.0758	0.205646428571429	1	0.686878828411988	CMV
148	CD14+ cDC2	0.02255788392688	0.811	0.846779411764706	1	0.072229709776005	CMV
149	CD27- effector B cell	0.352463209850588	0.127	0.265205882352941	1	0.576416847367223	CMV
150	CD27+ effector B cell	0.121826773286902	0.669	0.732590909090909	1	0.135138474910008	CMV
151	CD4 MAIT	-0.155694455231911	0.455	0.609528301886792	-1	-0.215006124224601	CMV
152	CD56bright NK cell	-0.330488421259936	0.00341	0.0186238461538462	-1	-1.72993062459526	CMV
153	CD8 MAIT	-0.671720970113173	0.000927	0.00598336363636364	-1	-2.22305460229465	CMV
154	CD8aa	-0.239707714616455	0.165	0.308289473684211	-1	-0.511041303683829	CMV
155	CD95 memory B cell	-0.0435082501165689	0.187	0.331925	-1	-0.478960036072388	CMV
156	cDC1	0.202953030474059	0.966	0.966	1	0.0150228735845067	CMV
157	CLP cell	-0.20442325932463	0.511	0.61493220338983	-1	-0.211172762788356	CMV
158	CM CD4 T cell	-0.0664618637479774	0.116	0.265205882352941	-1	-0.576416847367223	CMV
159	CM CD8 T cell	-0.172837734263371	0.0798	0.205646428571429	-1	-0.686878828411988	CMV
160	CMP cell	-0.00281438035479767	0.275	0.433717391304348	-1	-0.362793163057419	CMV
161	Core CD14 monocyte	-0.161506128990441	0.0771	0.205646428571429	-1	-0.686878828411988	CMV
162	Core CD16 monocyte	-0.110153779174044	0.125	0.265205882352941	-1	-0.576416847367223	CMV
163	Core memory B cell	-0.00965305470149881	0.357	0.518734693877551	-1	-0.285054704665564	CMV
164	Core naive B cell	-0.110491687968751	0.0784	0.205646428571429	-1	-0.686878828411988	CMV
165	Core naive CD4 T cell	-0.195976162036769	0.0487	0.205646428571429	-1	-0.686878828411988	CMV
166	Core naive CD8 T cell	-0.575271690646825	0.0758	0.205646428571429	-1	-0.686878828411988	CMV
167	DN T cell	-0.302933872616014	0.0811	0.205646428571429	-1	-0.686878828411988	CMV
168	Early memory B cell	-0.0244129846244989	0.386	0.54812	-1	-0.261124350945189	CMV
169	Erythrocyte	0.0355757621000328	0.492	0.61493220338983	1	0.211172762788356	CMV
170	GZMB- CD27- EM CD4 T cell	-0.129322031902794	0.0573	0.205646428571429	-1	-0.686878828411988	CMV
171	GZMB- CD27+ EM CD4 T cell	0.0840642426401026	0.675	0.732590909090909	1	0.135138474910008	CMV
172	GZMB+ Vd2 gdT	-0.685564604796007	0.0496	0.205646428571429	-1	-0.686878828411988	CMV
173	GZMK- CD27+ EM CD8 T cell	-0.755912305811425	0.000169	0.001499875	-1	-2.82394493365919	CMV
174	GZMK- CD56dim NK cell	-0.706767260556939	0.000113	0.00133716666666667	-1	-2.87381445818115	CMV
175	GZMK+ CD27+ EM CD8 T cell	0.451534938279164	0.00417	0.019738	1	1.70469685536285	CMV
176	GZMK+ CD56dim NK cell	-0.393696920250054	0.000151	0.001499875	-1	-2.82394493365919	CMV
177	GZMK+ memory CD4 Treg	0.263945822753904	0.537	0.625032786885246	1	0.204097200592136	CMV
178	GZMK+ Vd2 gdT	-0.385434550472769	0.0616	0.205646428571429	-1	-0.686878828411988	CMV
179	HLA-DRhi cDC2	0.0179396336499994	0.223	0.37697619047619	1	0.423686078630665	CMV
180	IL1B+ CD14 monocyte	0.428252763558622	0.528	0.6248	1	0.204258979130756	CMV
181	ILC	-0.269967401537829	0.0645	0.205646428571429	-1	-0.686878828411988	CMV
182	Intermediate monocyte	-0.182964474625797	0.281	0.433717391304348	-1	-0.362793163057419	CMV
183	ISG+ CD14 monocyte	-0.0639625243633887	0.114	0.265205882352941	-1	-0.576416847367223	CMV
184	ISG+ CD16 monocyte	0.00013204509154791	0.575	0.658467741935484	1	0.181465496089548	CMV
185	ISG+ CD56dim NK cell	-0.685798910023632	0.00165	0.0097625	-1	-2.01043895311464	CMV
186	ISG+ cDC2	0.212835510042238	0.775	0.821268656716418	1	0.0855147514754409	CMV
187	ISG+ MAIT	-0.307620154004347	0.106	0.25951724137931	-1	-0.585833783915111	CMV
188	ISG+ memory CD4 T cell	-0.117723738152179	0.12	0.265205882352941	-1	-0.576416847367223	CMV
189	ISG+ memory CD8 T cell	0.155193926776792	0.441	0.602134615384615	1	0.220306405447885	CMV
190	ISG+ naive B cell	-0.338763171882402	0.0571	0.205646428571429	-1	-0.686878828411988	CMV
191	ISG+ naive CD4 T cell	-0.197627192670781	0.478	0.61493220338983	-1	-0.211172762788356	CMV
192	ISG+ naive CD8 T cell	0.174709573095962	0.503	0.61493220338983	1	0.211172762788356	CMV
193	KLRB1+ memory CD4 Treg	0.0191012599184491	0.681	0.732590909090909	1	0.135138474910008	CMV
194	KLRB1+ memory CD8 Treg	-0.173491857738725	0.489	0.61493220338983	-1	-0.211172762788356	CMV
195	KLRF1- effector Vd1 gdT	2.81025574483448	0.000478	0.0033938	1	2.46931375466881	CMV
196	KLRF1- GZMB+ CD27- EM CD8 T cell	2.74467597663952	1.1e-11	3.905e-10	1	9.40837896178668	CMV
197	KLRF1- GZMB+ CD27- memory CD4 T cell	5.94740652812283	2.17e-20	1.5407e-18	1	17.8122819174324	CMV
198	KLRF1+ effector Vd1 gdT	3.29831667430134	9.95e-09	1.766125e-07	1	6.75297856186316	CMV
199	KLRF1+ GZMB+ CD27- EM CD8 T cell	1.30754231116374	0.000316	0.00249288888888889	1	2.60329707810185	CMV
200	Memory CD4 Treg	-0.042835487873344	0.229	0.378116279069767	-1	-0.422374624520623	CMV
201	Memory CD8 Treg	-0.33928074935655	0.248	0.400181818181818	-1	-0.397742646940896	CMV
202	Naive CD4 Treg	-0.0673012902598729	0.184	0.331925	-1	-0.478960036072388	CMV
203	Naive Vd1 gdT	-0.811390996629092	0.151	0.289756756756757	-1	-0.53796642805475	CMV
204	pDC	-0.374651966332256	0.00417	0.019738	-1	-1.70469685536285	CMV
205	Plasma cell	0.0878450207667392	0.64	0.721269841269841	1	0.141902226750619	CMV
206	Platelet	-0.112288455690489	0.508	0.61493220338983	-1	-0.211172762788356	CMV
207	Proliferating NK cell	-0.694581655612697	3.8e-05	0.0005396	-1	-3.26792805900013	CMV
208	Proliferating T cell	0.50700998224874	0.295	0.44563829787234	1	0.351017493238479	CMV
209	SOX4+ naive CD4 T cell	-1.08803794435966	0.0799	0.205646428571429	-1	-0.686878828411988	CMV
210	SOX4+ naive CD8 T cell	-0.682822445993081	0.358	0.518734693877551	-1	-0.285054704665564	CMV
211	SOX4+ Vd1 gdT	-0.455039684211582	0.147	0.289756756756757	-1	-0.53796642805475	CMV
212	Transitional B cell	-0.209412755590572	0.146	0.289756756756757	-1	-0.53796642805475	CMV
213	Type 2 polarized memory B cell	0.098480021300817	0.922	0.935171428571429	1	0.0291087702415522	CMV
214	Activated memory B cell	0.207092202920307	0.344	0.830305555555556	1	0.0807620562125437	No Vax
215	Adaptive NK cell	-0.151779169702016	0.606	0.843647058823529	-1	-0.0738392032125749	No Vax
216	ASDC	0.175276706475971	0.952	0.99	1	0.00436480540245009	No Vax
217	BaEoMaP cell	-0.00956251594812078	0.465	0.843647058823529	-1	-0.0738392032125749	No Vax
218	C1Q+ CD16 monocyte	0.182168617560056	0.25	0.830305555555556	1	0.0807620562125437	No Vax
219	CD14+ cDC2	0.0941480735096846	0.0561	0.52398	1	0.280685289457883	No Vax
220	CD27- effector B cell	0.0845364154743118	0.866	0.99	1	0.00436480540245009	No Vax
221	CD27+ effector B cell	-0.0271458705040121	0.457	0.843647058823529	-1	-0.0738392032125749	No Vax
222	CD4 MAIT	-0.0735687428233379	0.964	0.99	-1	-0.00436480540245009	No Vax
223	CD56bright NK cell	0.0428635792346209	0.586	0.843647058823529	1	0.0738392032125749	No Vax
224	CD8 MAIT	0.0130612503829895	0.402	0.830305555555556	1	0.0807620562125437	No Vax
225	CD8aa	-0.17231662261384	0.882	0.99	-1	-0.00436480540245009	No Vax
226	CD95 memory B cell	0.12261779279561	0.355	0.830305555555556	1	0.0807620562125437	No Vax
227	cDC1	0.102279147541122	0.421	0.830305555555556	1	0.0807620562125437	No Vax
228	CLP cell	0.157482616864425	0.281	0.830305555555556	1	0.0807620562125437	No Vax
229	CM CD4 T cell	0.0453038787258466	0.215	0.76325	1	0.117333187029301	No Vax
230	CM CD8 T cell	0.0140175067376856	0.324	0.830305555555556	1	0.0807620562125437	No Vax
231	CMP cell	0.0332548693667841	0.638	0.871115384615385	1	0.0599243161945615	No Vax
232	Core CD14 monocyte	-0.0229546212978683	0.0441	0.52398	-1	-0.280685289457883	No Vax
233	Core CD16 monocyte	0.225118441152009	0.208	0.76325	1	0.117333187029301	No Vax
234	Core memory B cell	0.00342661019975977	0.0525	0.52398	1	0.280685289457883	No Vax
235	Core naive B cell	0.0190895865645338	0.0224	0.52398	1	0.280685289457883	No Vax
236	Core naive CD4 T cell	0.03215217360656	0.343	0.830305555555556	1	0.0807620562125437	No Vax
237	Core naive CD8 T cell	-0.0951400203498804	0.126	0.644071428571429	-1	-0.191065966003206	No Vax
238	DN T cell	-0.150068670581803	0.0451	0.52398	-1	-0.280685289457883	No Vax
239	Early memory B cell	-0.0557682601514735	0.57	0.843647058823529	-1	-0.0738392032125749	No Vax
240	Erythrocyte	0.611856280410831	0.127	0.644071428571429	1	0.191065966003206	No Vax
241	GZMB- CD27- EM CD4 T cell	0.00649914866194788	0.676	0.905584905660377	1	0.0430708249400778	No Vax
242	GZMB- CD27+ EM CD4 T cell	0.0126890103201682	0.954	0.99	1	0.00436480540245009	No Vax
243	GZMB+ Vd2 gdT	-0.0549804988725663	0.381	0.830305555555556	-1	-0.0807620562125437	No Vax
244	GZMK- CD27+ EM CD8 T cell	0.0101014033164273	0.88	0.99	1	0.00436480540245009	No Vax
245	GZMK- CD56dim NK cell	-0.0497530351971001	0.14	0.662666666666667	-1	-0.178704874658368	No Vax
246	GZMK+ CD27+ EM CD8 T cell	0.115712384822971	0.413	0.830305555555556	1	0.0807620562125437	No Vax
247	GZMK+ CD56dim NK cell	0.0370395143036215	0.518	0.843647058823529	1	0.0738392032125749	No Vax
248	GZMK+ memory CD4 Treg	0.080130763692681	0.486	0.843647058823529	1	0.0738392032125749	No Vax
249	GZMK+ Vd2 gdT	-0.203117206270354	0.0593	0.52398	-1	-0.280685289457883	No Vax
250	HLA-DRhi cDC2	0.0952039761984149	0.18	0.76325	1	0.117333187029301	No Vax
251	IL1B+ CD14 monocyte	0.284967777341526	0.0291	0.52398	1	0.280685289457883	No Vax
252	ILC	0.00775812164435707	0.516	0.843647058823529	1	0.0738392032125749	No Vax
253	Intermediate monocyte	0.0869308433397533	0.864	0.99	1	0.00436480540245009	No Vax
254	ISG+ CD14 monocyte	0.0919132015044807	0.722	0.932036363636364	1	0.0305671432055294	No Vax
255	ISG+ CD16 monocyte	0.100971764922878	0.212	0.76325	1	0.117333187029301	No Vax
256	ISG+ CD56dim NK cell	0.00608923859658311	0.983	0.99	1	0.00436480540245009	No Vax
257	ISG+ cDC2	0.0646444291310809	0.348	0.830305555555556	1	0.0807620562125437	No Vax
258	ISG+ MAIT	-0.104776518182793	0.926	0.99	-1	-0.00436480540245009	No Vax
259	ISG+ memory CD4 T cell	-0.0109907143515019	0.351	0.830305555555556	-1	-0.0807620562125437	No Vax
260	ISG+ memory CD8 T cell	0.188280433275835	0.123	0.644071428571429	1	0.191065966003206	No Vax
261	ISG+ naive B cell	0.0482243909383853	0.951	0.99	1	0.00436480540245009	No Vax
262	ISG+ naive CD4 T cell	0.0930611695498643	0.694	0.912481481481481	1	0.0397759406490383	No Vax
263	ISG+ naive CD8 T cell	-0.130148329930422	0.371	0.830305555555556	-1	-0.0807620562125437	No Vax
264	KLRB1+ memory CD4 Treg	0.111002807220882	0.832	0.99	1	0.00436480540245009	No Vax
265	KLRB1+ memory CD8 Treg	-0.0315398700031766	0.488	0.843647058823529	-1	-0.0738392032125749	No Vax
266	KLRF1- effector Vd1 gdT	0.158940410424994	0.59	0.843647058823529	1	0.0738392032125749	No Vax
267	KLRF1- GZMB+ CD27- EM CD8 T cell	0.0387034755411805	0.0718	0.52398	1	0.280685289457883	No Vax
268	KLRF1- GZMB+ CD27- memory CD4 T cell	0.0884836809071131	0.207	0.76325	1	0.117333187029301	No Vax
269	KLRF1+ effector Vd1 gdT	-0.237449740268516	0.584	0.843647058823529	-1	-0.0738392032125749	No Vax
270	KLRF1+ GZMB+ CD27- EM CD8 T cell	-0.00781995061470687	0.919	0.99	-1	-0.00436480540245009	No Vax
271	Memory CD4 Treg	0.0498694997439808	0.958	0.99	1	0.00436480540245009	No Vax
272	Memory CD8 Treg	-0.217471874781851	0.595	0.843647058823529	-1	-0.0738392032125749	No Vax
273	Naive CD4 Treg	-0.0670472213262614	0.399	0.830305555555556	-1	-0.0807620562125437	No Vax
274	Naive Vd1 gdT	0.0396518143134441	0.968	0.99	1	0.00436480540245009	No Vax
275	pDC	0.0319196874053679	0.589	0.843647058823529	1	0.0738392032125749	No Vax
276	Plasma cell	-0.103956725317868	0.031	0.52398	-1	-0.280685289457883	No Vax
277	Platelet	0.294443082487827	0.526	0.843647058823529	1	0.0738392032125749	No Vax
278	Proliferating NK cell	0.338703807638194	0.0943	0.608663636363636	1	0.215622643701821	No Vax
279	Proliferating T cell	0.162345554158923	0.349	0.830305555555556	1	0.0807620562125437	No Vax
280	SOX4+ naive CD4 T cell	-0.0095605058799986	0.99	0.99	-1	-0.00436480540245009	No Vax
281	SOX4+ naive CD8 T cell	0.0293698287427425	0.489	0.843647058823529	1	0.0738392032125749	No Vax
282	SOX4+ Vd1 gdT	-0.442818525436922	0.385	0.830305555555556	-1	-0.0807620562125437	No Vax
283	Transitional B cell	-0.0996430263955077	0.0738	0.52398	-1	-0.280685289457883	No Vax
284	Type 2 polarized memory B cell	0.0633825497579046	0.787	0.99	1	0.00436480540245009	No Vax
285	Activated memory B cell	-0.148597594112769	0.984	0.996	-1	-0.00174066157630127	Flu Vax
286	Adaptive NK cell	-0.135444597670217	0.0354	0.119685714285714	-1	-0.921957683989056	Flu Vax
287	ASDC	-0.140298800404616	0.658	0.769360655737705	-1	-0.113870026806051	Flu Vax
288	BaEoMaP cell	0.4642242695972	0.198	0.401657142857143	1	0.396144505369669	Flu Vax
289	C1Q+ CD16 monocyte	-0.057400187655831	0.497	0.70858	-1	-0.149611109993554	Flu Vax
290	CD14+ cDC2	-0.0192126578189806	0.298	0.516048780487805	-1	-0.287309243924405	Flu Vax
291	CD27- effector B cell	0.333780669844365	2.78e-06	5.538e-05	1	4.25664704859044	Flu Vax
292	CD27+ effector B cell	0.0377412800735485	2.09e-06	5.538e-05	1	4.25664704859044	Flu Vax
293	CD4 MAIT	0.127997269625257	0.0748	0.212432	1	0.672780062088501	Flu Vax
294	CD56bright NK cell	0.171259199261097	0.154	0.352709677419355	1	0.452582624278734	Flu Vax
295	CD8 MAIT	0.0193953649454884	0.0182	0.0760117647058824	1	1.11911918467412	Flu Vax
296	CD8aa	0.0904978155440992	0.489	0.70858	1	0.149611109993554	Flu Vax
297	CD95 memory B cell	0.227577602693348	1.83e-05	0.00025986	1	3.58526056588651	Flu Vax
298	cDC1	0.146237478081196	0.114	0.311307692307692	1	0.50681014791527	Flu Vax
299	CLP cell	0.0934515184649096	0.499	0.70858	1	0.149611109993554	Flu Vax
300	CM CD4 T cell	0.0278789796863732	0.000518	0.00548728571428571	1	2.26064242618861	Flu Vax
301	CM CD8 T cell	0.00634746428574852	0.0154	0.0728933333333333	1	1.13731218950014	Flu Vax
302	CMP cell	0.0468523459878787	0.88	0.95419696969697	1	0.020361966991067	Flu Vax
303	Core CD14 monocyte	-0.145992247183306	0.133	0.33725	-1	-0.472048041656058	Flu Vax
304	Core CD16 monocyte	-0.0680633568574578	0.144	0.3408	-1	-0.467500413905337	Flu Vax
305	Core memory B cell	0.0713802791108392	0.01	0.0584384615384615	1	1.23330122590255	Flu Vax
306	Core naive B cell	0.0129639436933374	0.0299	0.106145	1	0.974100458620476	Flu Vax
307	Core naive CD4 T cell	0.0592171884298323	0.00429	0.0338433333333333	1	1.47052686853553	Flu Vax
308	Core naive CD8 T cell	-0.0425563882270553	0.0107	0.0584384615384615	-1	-1.23330122590255	Flu Vax
309	DN T cell	-0.055019390948652	0.661	0.769360655737705	-1	-0.113870026806051	Flu Vax
310	Early memory B cell	0.0309731870062814	0.887	0.95419696969697	1	0.020361966991067	Flu Vax
311	Erythrocyte	0.423175741963747	0.274	0.515205128205128	1	0.288019822783134	Flu Vax
312	GZMB- CD27- EM CD4 T cell	0.0353910657341459	0.0145	0.0728933333333333	1	1.13731218950014	Flu Vax
313	GZMB- CD27+ EM CD4 T cell	0.0123329428302882	0.000541	0.00548728571428571	1	2.26064242618861	Flu Vax
314	GZMB+ Vd2 gdT	-0.0658541705694317	0.587	0.746101694915254	-1	-0.127201973424815	Flu Vax
315	GZMK- CD27+ EM CD8 T cell	-0.123254191980461	0.283	0.515205128205128	-1	-0.288019822783134	Flu Vax
316	GZMK- CD56dim NK cell	-0.129922719779783	0.461	0.696404255319149	-1	-0.157138583826994	Flu Vax
317	GZMK+ CD27+ EM CD8 T cell	-0.0275195557918871	0.0447	0.139221739130435	-1	-0.856292945420557	Flu Vax
318	GZMK+ CD56dim NK cell	0.20090132839078	0.119	0.312925925925926	1	0.504558454047381	Flu Vax
319	GZMK+ memory CD4 Treg	0.0655091410755381	0.905	0.959029850746269	1	0.0181678747765478	Flu Vax
320	GZMK+ Vd2 gdT	-0.0459222820596659	0.355	0.586162790697674	-1	-0.231981753805417	Flu Vax
321	HLA-DRhi cDC2	-0.0846035659538045	0.598	0.746101694915254	-1	-0.127201973424815	Flu Vax
322	IL1B+ CD14 monocyte	-0.46473412327332	0.0451	0.139221739130435	-1	-0.856292945420557	Flu Vax
323	ILC	-0.126099437583614	0.545	0.736792452830189	-1	-0.13265483138747	Flu Vax
324	Intermediate monocyte	-0.384996026341092	0.00111	0.00985125	-1	-2.00650865948621	Flu Vax
325	ISG+ CD14 monocyte	-0.199285310333166	3.12e-06	5.538e-05	-1	-4.25664704859044	Flu Vax
326	ISG+ CD16 monocyte	-0.19793445540952	0.0173	0.0760117647058824	-1	-1.11911918467412	Flu Vax
327	ISG+ CD56dim NK cell	-0.0881412120682995	0.0517	0.152945833333333	-1	-0.815462349898588	Flu Vax
328	ISG+ cDC2	-0.070811219835936	0.257	0.506861111111111	-1	-0.295111028716917	Flu Vax
329	ISG+ MAIT	-0.27755390192318	0.0233	0.0919055555555556	-1	-1.03665823535821	Flu Vax
330	ISG+ memory CD4 T cell	-0.00709132406424951	0.181	0.389424242424242	-1	-0.409577016289628	Flu Vax
331	ISG+ memory CD8 T cell	-0.303727505321345	0.00523	0.037133	-1	-1.43023996241365	Flu Vax
332	ISG+ naive B cell	-0.0878017503295895	0.603	0.746101694915254	-1	-0.127201973424815	Flu Vax
333	ISG+ naive CD4 T cell	-0.14204642859659	0.00717	0.0462790909090909	-1	-1.33461518077135	Flu Vax
334	ISG+ naive CD8 T cell	0.11514658149671	0.926	0.966852941176471	1	0.0146395773052267	Flu Vax
335	KLRB1+ memory CD4 Treg	0.00208938069610382	0.949	0.976507246376811	1	0.0103245295908874	Flu Vax
336	KLRB1+ memory CD8 Treg	-0.140490620390439	0.181	0.389424242424242	-1	-0.409577016289628	Flu Vax
337	KLRF1- effector Vd1 gdT	-0.244658771635371	0.446	0.688391304347826	-1	-0.162164624250357	Flu Vax
338	KLRF1- GZMB+ CD27- EM CD8 T cell	-0.100866326125037	0.351	0.586162790697674	-1	-0.231981753805417	Flu Vax
339	KLRF1- GZMB+ CD27- memory CD4 T cell	0.0478267513684722	0.141	0.3408	1	0.467500413905337	Flu Vax
340	KLRF1+ effector Vd1 gdT	-0.128168438042537	0.996	0.996	-1	-0.00174066157630127	Flu Vax
341	KLRF1+ GZMB+ CD27- EM CD8 T cell	-0.0739031715505491	0.189	0.394676470588235	-1	-0.403758764149936	Flu Vax
342	Memory CD4 Treg	-0.0169422129268423	0.823	0.913015625	-1	-0.039521790052542	Flu Vax
343	Memory CD8 Treg	-0.157984350647248	0.294	0.516048780487805	-1	-0.287309243924405	Flu Vax
344	Naive CD4 Treg	0.0510190699425054	0.435	0.686333333333333	1	0.163464908101631	Flu Vax
345	Naive Vd1 gdT	0.0419249389114856	0.0277	0.103510526315789	1	0.985015483169305	Flu Vax
346	pDC	-0.07414086894712	0.79	0.89031746031746	-1	-0.0504551094440649	Flu Vax
347	Plasma cell	0.411344231724187	5.06e-07	3.5926e-05	1	4.44459113444113	Flu Vax
348	Platelet	0.143894047096873	0.514	0.71556862745098	1	0.145348708383585	Flu Vax
349	Proliferating NK cell	-0.0665240961395883	0.28	0.515205128205128	-1	-0.288019822783134	Flu Vax
350	Proliferating T cell	-0.0663201974626516	0.62	0.746101694915254	-1	-0.127201973424815	Flu Vax
351	SOX4+ naive CD4 T cell	-0.0625587925129292	0.589	0.746101694915254	-1	-0.127201973424815	Flu Vax
352	SOX4+ naive CD8 T cell	-0.169345360332892	0.61	0.746101694915254	-1	-0.127201973424815	Flu Vax
353	SOX4+ Vd1 gdT	0.268490439472237	0.756	0.865741935483871	1	0.062611545277972	Flu Vax
354	Transitional B cell	-0.0746573512948502	0.55	0.736792452830189	-1	-0.13265483138747	Flu Vax
355	Type 2 polarized memory B cell	-0.00139409253524215	0.423	0.682568181818182	-1	-0.16585396039207	Flu Vax
