## Supplemental Table 3 for "Longitudinal Multi-omic Immune Profiling Reveals Age-Related Immune Cell Dynamics in Healthy Adults"

### Sheet: Sheet1
Reagent type (species) or resource	Designation	Clone (If applicable)	Source or Reference	Identifiers	Additional Information	Panel
Antibody	Mouse anti-human CD3/PE-CF594	UCHT1	BD Biosciences	Cat# 562280, RRID:AB_11153674	0.0625ul per sample	NK cell Panel
Antibody	Mouse anti-human CD7/BV650	M-T701	BD Biosciences	Cat# 740565, RRID:AB_2740266	1ul per sample
Antibody	Mouse anti-human CD14/BUV395	M5E2	BD Biosciences	Cat# 569102, RRID: AB_3099635	0.5ul per sample
Antibody	Mouse anti-human CD15/BUV395	W6D3	BD Biosciences	Cat# 740318, RRID:AB_2740054	0.0625ul per sample
Antibody	Mouse anti-human CD16/FITC	3G8	BioLegend	Cat# 302006, RRID:AB_314205	0.5ul per sample
Antibody	Mouse anti-human CD19/BUV395	HIB19	BD Biosciences	Cat# 740287, RRID:AB_2740026	0.5ul per sample
Antibody	Mouse anti-human CD45/BUV496	HI30	BD Biosciences	Cat# 750179, RRID:AB_2868405	0.125ul per sample
Antibody	Mouse anti-human CD56/BV421	NCAM16.2	BD Biosciences	Cat# 562751, RRID:AB_2732054	0.125ul per sample
Antibody	Mouse anti-human CD57/APC	QA17A04	BioLegend	Cat# 393306, RRID:AB_2734460	0.125ul per sample
Antibody	Mouse anti-human NKG2A/APC-Fire750	S19004C	BioLegend	Cat# 375116, RRID:AB_2888866	2.5ul per sample
Antibody	Mouse anti-human NKG2C/PE	S19005E	BioLegend	Cat# 375004, RRID:AB_2888871	1ul per sample
Antibody	Mouse anti-human Ki67/BV786	B56	BD Biosciences	Cat# 563756, RRID:AB_2732007	0.25ul per sample
Antibody	Mouse anti-human GranzymeB/PerCP-Cy5.5	QA16A02	BioLegend	Cat# 372212, RRID:AB_2728379	0.5ul per sample
Antibody	Mouse anti-human GranzymeK/PE-Cy7	GM26E7	BioLegend	Cat# 370516, RRID:AB_2715970	0.5ul per sample
Antibody	Mouse anti-human CD10/BV750 (HI10a)	HI10a	BD Biosciences	Cat# 747517, RRID:AB_2872180	0.5 µg per 1 million cells	B cell Panel
Antibody	Mouse anti-human CD11c/AF700 (Bu15)	Bu15	BioLegend	Cat# 337220 (also 337219), RRID:AB_2561503	0.5 µg per 1 million cells
Antibody	Mouse anti-human CD16/PE-CY7 (3G8)	3G8	BioLegend	Cat# 302015 (also 302016), RRID:AB_314215	0.05 µg per 1 million cells
Antibody	Mouse anti-human CD183/BV785 (G025H7)	G025H7	BioLegend	Cat# 353737 (also 353738), RRID:AB_2565923	0.25 µg per 1 million cells
Antibody	Mouse anti-human CD19/BV650 (HIB19)	HIB19	BioLegend	Cat# 302238 (also 302237), RRID:AB_2562097	0.2 µg per 1 million cells
Antibody	Mouse anti-human CD20/APC-Cy7 (2H7)	2H7	BioLegend	Cat# 302314 (also 302313), RRID:AB_314262	0.5 µg per 1 million cells
Antibody	Mouse anti-human CD21/BUV661 (1048)	1048	BD Biosciences	Cat# 750187, RRID:AB_2874389	0.5 µg per 1 million cells
Antibody	Mouse anti-human CD23/APC (EBVCS-5)	EBVCS-5	BioLegend	Cat# 338514 (also 338513), RRID:AB_1501112	0.5 µg per 1 million cells
Antibody	Mouse anti-human CD24/BV605 (ML5)	ML5	BioLegend	Cat# 311124 (also 311123), RRID:AB_2562288	0.125 µg per 1 million cells
Antibody	Mouse anti-human CD27/BV421 (L128)	L128	BD Biosciences	Cat# 742731, RRID:AB_2741005	1.0 µg per 1 million cells
Antibody	Mouse anti-human CD32/FITC (FUN-2)	FUN-2	BioLegend	Cat# 303204, RRID:AB_314336	0.125 µg per 1 million cells
Antibody	Mouse anti-human CD38/PE-Dazzle594 (HIT2)	HIT2	BioLegend	Cat# 303538 (also 303537), RRID:AB_2564105	0.25 µg per 1 million cells
Antibody	Mouse anti-human CD45RB/PE (MEM-55)	MEM-55	BioLegend	Cat# 310204, RRID:AB_314807	0.1 µg per 1 million cells
Antibody	Mosue anti-human CD69/BUV395 (FN50)	FN50	BD Biosciences	Cat# 564364, RRID:AB_2738770	0.25 µg per 1 million cells
Antibody	Mouse anti-human CD3/PE-Cy7 (UCHT1)	UCHT1	BD Biosciences	Cat# 563423, RRID:AB_2738196	0.05 µg per 1 million cells
Antibody	Mouse anti-human CD7/PE-Cy7 (CD7-6B7)	CD7-6B7	BioLegend	Cat# 343114 (also 343113), RRID:AB_2563941	0.05 µg per 1 million cells
Antibody	Mouse anti-human CD14/PE-Cy7 (M5E2)	M5E2	BD Biosciences	Cat# 557742, RRID:AB_396848	0.05 µg per 1 million cells
Antibody	Mouse anti-human CD33/PE-Cy7 (P67.6)	P67.6	BioLegend	Cat# 366618 (also 366617), RRID:AB_2566420	0.05 µg per 1 million cells
Antibody	Mouse anti-human CD61/PE-Cy7 (VI-PL2)	VI-PL2	BioLegend	Cat# 336416 (also 336415), RRID:AB_2566692	0.05 µg per 1 million cells
Antibody	Mosue anti-human CD235a/PE-Cy7 (HIR2)	HIR2	BioLegend	Cat# 306619 (also 306620), RRID:AB_2716163	0.05 µg per 1 million cells
Antibody	Mouse anti-human CD73/BUV805 (AD2)	AD2	BD Biosciences	Cat# 748584, RRID:AB_2872991	0.5 µg per 1 million cells
Antibody	Mouse anti-human CD95/BV711 (DX2)	DX2	BioLegend	Cat# 305644 RRID:AB_2632623	0.8 µg per 1 million cells
Antibody	Mouse anti-human HLA-DR/BUV737 (G46-6)	G46-6	BD Biosciences	Cat# 748339, RRID:AB_2872758	0.05 µg per 1 million cells
Antibody	Mouse anti-human IgA/PerCP-VIo700 (IS11-8E10)	IS11-8E10	Miltenyi	Cat# 130-113-478, RRID:AB_2733052	0.125 µg per 1 million cells
Antibody	Mosue anti-human IgD/PE-Cy5 (IA6-2)	IA6-2	BioLegend	Cat# 348249 (also 348250), RRID:AB_2876661	0.125 µg per 1 million cells
Antibody	Mosue anti-human IgG/BUV496 (G18-145)	G18-145	BD Biosciences	Cat# 741172, RRID:AB_2870743	0.4 µg per 1 million cells
Antibody	Mouse anti-human IgM/BUV563 (UCH-B1)	UCH-B1	BD Biosciences	Cat# 748929, RRID:AB_2873332	0.5 µg per 1 million cells
Mouse IgG	Purified Mouse IgG		Biorad	Cat#PMP01X, RRID:AB_482871	50 µg per sample
Fc Block Cocktail	Human TrueStain FcX	N/A	Biolegend	Cat# 422302, RRID: AB_2818986	2-10uL per sample	All 3 Panels
Staining Buffer	Brilliant Stain Buffer Plus	N/A	BD Bioscience	Cat#566385, RRID:AB_2869761	10uL per sample
Viability Dye	Fixable Viability Stain 510	N/A	BD Biosciences	Cat# 564406, RRID:AB_2869572	0.125 - 0.25 ul per sample
Antibody	Mouse anti-human CD38/BUV395	HB7	BD	Cat# 563811, RRID: AB_2744372	2μL per sample	T Cell Panel
Antibody	Mouse anti-human CD45/BUV496	HI30	BD	Cat# 750179, RRID: AB_2868405	2μL per sample
Antibody	Mouse anti-human IgM/BUV563	UCH-B1	BD	Cat# 748929, RRID: AB_2873332	1μL per sample
Antibody	Mouse anti-human CD56/BUV615	NCAM16.2	BD	Cat# 613001, RRID: AB_2868413	2μL per sample
Antibody	Mouse anti-human CD24/BUV661	ML5	BD	Cat# 741607, RRID: AB_2871015	4μL per sample
Antibody	Mouse anti-human CD319/BUV737	235614	BD	Cat# 750833, RRID: AB_2874948	4μL per sample
Antibody	Mouse anti-human CD20/BUV805	2H7	BD	Cat# 612905, RRID: AB_2870192	2μL per sample
Antibody	Mouse anti-human CD269/BV421	19F2	BioLegend	Cat# 357520,, RRID: AB_2687358	4μL per sample
Antibody	Mouse anti-human IgD/BV480	IA6-2	BD	Cat# 566138, RRID: AB_2739536	0.5μL per sample
Antibody	Mouse anti-human CD268/BV605	11C1	BD	Cat# 743571, RRID: AB_2741593	1μL per sample
Antibody	Mouse anti-human CD71/BV650	L01.1	BD	Cat# 745273, RRID: AB_2742854	3μL per sample
Antibody	Mouse anti-human CD274/BV711	29E.2A3	BioLegend	Cat# 329722, RRID: AB_2565764	1μL per sample
Antibody	Mouse anti-human CD3/BV750	SK7	BioLegend	Cat# 344846, RRID: AB_2800923	1μL per sample
Antibody	Mouse anti-human HLA-DR/BV786	G46-6	BD	Cat# 564041, RRID: AB_2738559	0.5μL per sample
Antibody	Mouse anti-human IgA/FITC	IS11-8E10	Miltenyi	Cat# 130-113-475, RRID: AB_2726166	1μL per sample
Antibody	Mouse anti-human CD14/BB660	MφP9	BD	Cat# 624295 (custom), RRID: N/A	0.5μL per sample
Antibody	Mouse anti-human IgG/PerCP-Cy5.5	M1310G05	BioLegend	Cat# 410710, RRID: AB_2565788	2μL per sample
Antibody	Mouse anti-human CD27/PE	O323	BioLegend	Cat# 302808, RRID: AB_314300	1μL per sample
Antibody	Mouse anti-human CD86/PE-Dazzle594	BU63	BioLegend	Cat# 374218, RRID: AB_2814337	0.5μL per sample
Antibody	Mouse anti-human CD10/PE-Cy5	HI10a	BioLegend	Cat# 312206, RRID: AB_314917	1μL per sample
Antibody	Mouse anti-human CD21/PE-Cy7	Bu32	BioLegend	Cat# 354912, RRID: AB_2561577	2μL per sample
Antibody	Mouse anti-human CD85j/APC	GHI/75	BioLegend	Cat# 333720, RRID: AB_2728294	3μL per sample
Antibody	Mouse anti-human CD19/APC-R700	HIB19	BD	Cat# 564977, RRID: AB_2744308	1μL per sample
Antibody	Mouse anti-human 40/APC-Cy7	5C3	BioLegend	Cat# 334324, RRID: AB_10641702	0.5μL per sample
Staining Buffer	Cell Staining Buffer	NA	BioLegend	Cat# 420201	NA
Buffer	Fluorofix Buffer	NA	BioLegend	Cat# 422101	90 uL per sample
